# Organellar data sets confirm overall angiosperm relationships if problematic RNA-edit sites are accounted for in mitochondrial genomes

**DOI:** 10.1101/2025.06.09.658674

**Authors:** Wesley K. Gerelle, Matthias Jost, Isabel Marques, Don Les, Rodrigo Vallejos, Stefan Little, Brandon T. Sinn, Dmitry D. Sokoloff, Terry D. Macfarlane, Will Iles, Taylor Feild, Sarah Mathews, Michael Moore, Thomas L. P. Couvreur, Hervé Sauquet, Stefan Wanke, Sean W. Graham

## Abstract

**Premise:** Plastid-based data sets continue to play a major role in our understanding of early flowering-plant relationships, although organellar genomes of major lineages outside the monocots and eudicots remain under-sampled. A tendency of mitochondrial RNA-edit sites to mislead phylogenetic analysis in mixed transcriptomic/genomic data sets needs attention in angiosperm-wide studies, which only rarely consider mitochondrial genomes.

**Methods:** We compared mitochondrial- vs. plastid-based phylogenomic inferences, examined the effect of removing putative RNA-edit sites from mitochondrial data, and performed combined organellar analysis (plastid plus filtered mitochondrial genomes). We expanded taxon sampling for multiple angiosperm lineages for phylogenomic analysis using both organellar genomes, representing several poorly sampled lineages (in particular Degeneriaceae, Trimeniaceae) with smaller (few-gene) data sets.

**Results:** Plastid-based inferences recover well-supported relationships that align with and build upon previous studies, and recover well-supported internal relationships for two ANA-grade families (Hydatellaceae, Trimeniaceae) sampled for nearly all species. By contrast, unfiltered mitochondrial inferences of angiosperm phylogeny are generally poorly supported, and recover anomalous relationships compared to plastid-based inferences. However, removing putative mitochondrial RNA-edit sites dramatically reduces inter-organellar conflict and improves overall branch support.

**Conclusions:** We accounted for phylogenomic discordance between the two organellar genomes regarding overall angiosperm-wide relationships and filled in taxonomic gaps (poorly sampled lineages). Removing RNA edit sites substantially improves congruence in interorganellar inferences by effectively correcting a systematic bias in mitochondrial data. Uncertain relationships persist among five major mesangiosperm lineages in plastid-based inferences, but a clade comprising Chloranthales, Ceratophyllales and eudicots is well supported by filtered mitochondrial data.
