## Supplementary material for "Organellar data sets confirm overall angiosperm relationships if problematic RNA-edit sites are accounted for in mitochondrial genomes": Table S1

### Sheet: Sheet1
Table S1. List of taxa sampled in this study. A single number in the "sample" column indicates the relevant sample in Fig. S2, S4, S6, S8, S10 and Sokoloff et al. (2019).
Clade	Order	Family	Species	Authority	Sample	Subset of genes?	Source	Voucher/ID code (4-letter code = 1KP code)/Plastid GenBank accession	Mitochondrial GenBank accession	Mitochondrial data present
ANA	Amborellales	Amborellaceae	Amborella trichopoda	Baill.			GenBank	NC_005086	KF754799-KF754803	Yes
ANA	Amborellales	Amborellaceae	Amborella trichopoda	Baill.			1KP	URDJ		Yes
ANA	Nymphaeales	Cabombaceae	Cabomba caroliniana	A. Gray			This study	Murray 96-181 [CONN]		Yes
ANA	Nymphaeales	Cabombaceae	Brasenia schreberi	J.F. Gmel.			This study	Padgett s.n. [CONN]		No
ANA	Nymphaeales	Nymphaeaceae	Nuphar advena	(Aiton) W.T. Aiton	"1"; see Fig. S2 (for example)		GenBank	NC_008788		No
ANA	Nymphaeales	Nymphaeaceae	Nuphar advena	(Aiton) W.T. Aiton	"2"; see Fig. S2 (for example)		1KP	WTKZ		Yes
ANA	Nymphaeales	Nymphaeaceae	Nuphar polysepala	Engelm.			This study	D. Les s.n.		No
ANA	Nymphaeales	Nymphaeaceae	Barclaya motleyi	Hook f.			GenBank	NC_037718		No
ANA	Nymphaeales	Nymphaeaceae	Barclaya longifolia	Wall.			This study	D. Les s.n.		Yes
ANA	Nymphaeales	Nymphaeaceae	Nymphaea alba	L.			GenBank	NC_006050		No
ANA	Nymphaeales	Nymphaeaceae	Nymphaea mexicana	Zucc.			GenBank	NC_024542		No
ANA	Nymphaeales	Nymphaeaceae	Nymphaea ampla	(Salisb.) DC.			GenBank	NC_035680		No
ANA	Nymphaeales	Nymphaeaceae	Nymphaea jamesoniana	Planch.			GenBank	NC_031826		No
ANA	Nymphaeales	Nymphaeaceae	Nymphaea ondinea	Löhne, Wiersema & Borsch			This study	Darwin Botanic Gardens #960287 [DARW]		No
ANA	Nymphaeales	Nymphaeaceae	Victoria cruziana	Orb.			This study	D. Les s.n.		Yes
ANA	Nymphaeales	Nymphaeaceae	Euryale ferox	Salisb. ex K.D. Koenig & Sims			This study	D. Les s.n.		Yes
ANA	Nymphaeales	Hydatellaceae	Trithuria cowieana	D.D. Sokoloff, Remizowa, T.D. Macfarl. & Rudall			This study	Macfarlane et al. 4217 [DNA]		Yes
ANA	Nymphaeales	Hydatellaceae	Trithuria cookeana	D.D. Sokoloff, Remizowa, T.D. Macfarl. & Rudall			This study	Cowie 5934 [DNA] -- and TD Macfarlane, DD Sokoloff, PJ Rudall, MV Remizowa & RM Bateman 4217 [MW, accession MW0940664]		Yes
ANA	Nymphaeales	Hydatellaceae	Trithuria polybracteata	D.A. Cooke ex D.D. Sokoloff, Remizowa, T.D. Macfarl. & Rudall			This study	Willis s.n. [MEL]		No
ANA	Nymphaeales	Hydatellaceae	Trithuria konkanensis	S.R.Yadav & Janarth.			This study	Yadav 2007 [MW]		Yes
ANA	Nymphaeales	Hydatellaceae	Trithuria lanterna	D.A. Cooke			This study	Macfarlane et al. 4268 [MW]		Yes
ANA	Nymphaeales	Hydatellaceae	Trithuria austinensis	D.D. Sokoloff, Remizowa, T.D. Macfarl. & Rudall			This study	Macfarlane et al. 4586 [PERTH]		Yes
ANA	Nymphaeales	Hydatellaceae	Trithuria fitzgeraldii	D.D. Sokoloff, I. Marques, T.D. Macfarl., Rudall & S.W. Graham	group III; see Fig. 3 in Sokoloff et al. (2019)		This study	Macfarlane & Marques 3821 [PERTH]		Yes
ANA	Nymphaeales	Hydatellaceae	Trithuria aff. australis	(Diels) D.D. Sokoloff, Remizowa, T.D. Macfarl. & Rudall	group I; see Fig. 3 in Sokoloff et al. (2019)		This study	Rudall s.n. (Kew micropropagation specimen 3844). DD Sokoloff, Remizowa, Macfarlane and Rudall s.s., [MW, Accession MW0595556]		Yes
ANA	Nymphaeales	Hydatellaceae	Trithuria fitzgeraldii	D.D. Sokoloff, I. Marques, T.D. Macfarl., Rudall & S.W. Graham	group III; ; see Fig. 3 in Sokoloff et al. (2019)	Yes	This study	Macfarlane & Marques 4004 - no voucher but from same pop/site as T.D. Macfarlane 6702 [PERTH] collection		No
ANA	Nymphaeales	Hydatellaceae	Trithuria australis	(Diels) D.D. Sokoloff, Remizowa, T.D. Macfarl. & Rudall	group IV; ; see Fig. 3 in Sokoloff et al. (2019)	Yes	This study	Macfarlane & Marques 3845 - no voucher but from same pop/site as T.D. Macfarlane 4600 & R.W. Hearn [PERTH] collection		No
ANA	Nymphaeales	Hydatellaceae	Trithuria inconspicua	Cheeseman			GenBank	NC_020372		No
ANA	Nymphaeales	Hydatellaceae	Trithuria inconspicua	Cheeseman			This study	Clayton 1145 [CHR]		No
ANA	Nymphaeales	Hydatellaceae	Trithuria filamentosa	Rodway			GenBank	KF696682		No
ANA	Nymphaeales	Hydatellaceae	Trithuria bibracteata	Stapf ex D.A. Cooke	"1"; see Fig. S2 (for example)		This study	Macfarlane & Marques 4021 [DNA]		Yes
ANA	Nymphaeales	Hydatellaceae	Trithuria bibracteata	Stapf ex D.A. Cooke	"2"; see Fig. S2 (for example)	Yes	This study	Macfarlane 6167 & Marques (PERTH)		No
ANA	Nymphaeales	Hydatellaceae	Trithuria submersa	Hook. f.	"East"; see Fig. S2 (for example)		This study	Conran & Marques 3913 [DNA]		No
ANA	Nymphaeales	Hydatellaceae	Trithuria submersa	Hook. f.	"West"; see Fig. S2 (for example)		This study	Taylor 61 [TENN]		Yes
ANA	Austrobaileyales	Austrobaileyaceae	Austrobaileya scandens	C.T. White			This study	JLM2013-22 [GA]		No
ANA	Austrobaileyales	Austrobaileyaceae	Austrobaileya scandens	C.T. White			1KP	FZJL		Yes
ANA	Austrobaileyales	Schisandraceae	Kadsura heteroclita	(Roxb.) Craib			1KP	NWMY		Yes
ANA	Austrobaileyales	Schisandraceae	Schisandra chinensis	(Turcz.) Baill.			GenBank	KU362793		No
ANA	Austrobaileyales	Schisandraceae	Schisandra rubriflora	Rehder & E.H. Wilson			This study	Isabel Marques UBC DNA 0493, from UBC Botanical Garden living accession (no voucher)		No
ANA	Austrobaileyales	Schisandraceae	Illicium floridanum	J. Ellis			1KP	VZCI		Yes
ANA	Austrobaileyales	Schisandraceae	Illicium anisatum	L.			This study	Isabel Marques UBC DNA 13755, from UBC Botanical Garden living accession (no voucher)		Yes
ANA	Austrobaileyales	Schisandraceae	Illicium parviflorum	Michx. ex Vent.			1KP	ROAP		Yes
ANA	Austrobaileyales	Schisandraceae	Illicium parvifolium subsp. oligandrum	Merr. & Chun) Q.Lin)			GenBank	NC_009600		No
ANA	Austrobaileyales	Trimeniaceae	Trimenia moorei	(Oliv.) Philipson			Li et al.	Yi14623		No
ANA	Austrobaileyales	Trimeniaceae	Trimenia neocaledonica	Baker f.		Yes	This study	T.S. Feild 106 [TENN]		No
ANA	Austrobaileyales	Trimeniaceae	Trimenia moorei	(Oliv.) Philipson		Yes	This study	A.G. Floyd s.n. [NSW]		No
ANA	Austrobaileyales	Trimeniaceae	Trimenia macrura	(Gilg & Schltr.) Philipson		Yes	This study	T.S. Feild, L Balun, & A Kairo 001		No
ANA	Austrobaileyales	Trimeniaceae	Trimenia weinmannifolia	Seem.		Yes	This study	T.S. Feild 105 [TENN]		No
ANA	Austrobaileyales	Trimeniaceae	Trimenia marquesensis	F.Br.		Yes	This study	T.S. Feild 108 [TENN]		No
ANA	Austrobaileyales	Trimeniaceae	Trimenia nukuhivensis	W.L.Wagner & Lorence			This study	Feild s.n. [DNA]		Yes
ANA	Austrobaileyales	Trimeniaceae	Trimenia papuana	Ridl.			This study	T.S. Feild, L. Balun & A. Kairo 002 [TENN]		No
Mesangiospermae	Chloranthales	Chloranthaceae	Hedyosmum mexicanum	C. Cordem.			This study	M. J. Moore s.n.		No
Mesangiospermae	Chloranthales	Chloranthaceae	Ascarina rubricaulis	Solms			1KP	WZFE		Yes
Mesangiospermae	Chloranthales	Chloranthaceae	Sarcandra glabra	(Thunb.) Nakai			1KP	OSHQ		Yes
Mesangiospermae	Chloranthales	Chloranthaceae	Chloranthus spicatus	(Thunb.) Makino			GenBank	NC_009598		No
Mesangiospermae	Ceratophyllales	Ceratophyllaceae	Ceratophyllum demersum	L.			GenBank	NC_009962		No
Mesangiospermae	Ceratophyllales	Ceratophyllaceae	Ceratophyllum demersum	L.			1KP	NPND		Yes
Magnoliids	Canellales	Canellaceae	Warburgia salutaris	(Bertol.) Chiov.			This study	Chase, M.W. 9647 KEW DNA bank 9647 [DNA]		Yes
Magnoliids	Canellales	Canellaceae	Canella winterana	(L.) Gaertn.			1KP	IFCJ		Yes
Magnoliids	Canellales	Winteraceae	Drimys winteri	J.R. Forst. & G. Forst.			1KP	WKSU		Yes
Magnoliids	Canellales	Winteraceae	Drimys granadensis	L. f.			GenBank	NC_008456		No
Magnoliids	Canellales	Winteraceae	Tasmannia insipida	R. Br. ex DC.			Rossetto et al.	NSW795562, NSW1067899, NSW1068953		No
Magnoliids	Canellales	Winteraceae	Pseudowintera colorata	(Raoul) Dandy			Li et al.	20071103 (E)		No
Magnoliids	Piperales	Saururaceae	Saururus cernuus	L.			This study	Qiu 97098 [IND]		Yes
Magnoliids	Piperales	Saururaceae	Saururus cernuus	L.			1KP	OPDF		Yes
Magnoliids	Piperales	Saururaceae	Houttuynia cordata	Thunb.			This study	Qiu 92016 [NCU]		Yes
Magnoliids	Piperales	Saururaceae	Houttuynia cordata	Thunb.			1KP	CSSK		Yes
Magnoliids	Piperales	Piperaceae	Peperomia fraseri	C. DC.			1KP	XSZI		Yes
Magnoliids	Piperales	Piperaceae	Piper kadsura	(Choisy) Ohwi			GenBank	NC_027941		No
Magnoliids	Piperales	Piperaceae	Piper auritum	Kunth			1KP	MUNP		Yes
Magnoliids	Piperales	Piperaceae	Piper cenocladum	C. DC.			GenBank	NC_008457		No
Magnoliids	Piperales	Asaraceae	Asarum minus	Ashe			GenBank	NC_037503		Yes
Magnoliids	Piperales	Asaraceae	Saruma henryi	Oliv.			GenBank	NC_039933	USDA 49482*J [OS]	Yes
Magnoliids	Piperales	Asaraceae	Saruma henryi	Oliv.			1KP	QDVW		Yes
Magnoliids	Piperales	Lactoridaceae	Lactoris fernandeziana	Phil.			This study	Chase, M.W. 1014 KEW DNA bank 1014 [DNA]		Yes
Magnoliids	Piperales	Aristolochiaceae	Aristolochia fimbriata	Cham.			GenBank	CM034085	OP649454, OP649455, OP649456	Yes
Magnoliids	Piperales	Aristolochiaceae	Aristolochia littoralis c.v. elegans	D. Parodi			This study	MJM 330 [FLAS]		No
Magnoliids	Piperales	Aristolochiaceae	Aristolochia littoralis	D. Parodi			1KP	PAWA		Yes
Magnoliids	Laurales	Calycanthaceae	Idiospermum australiense	(Diels) S.T. Blake			1KP	WPHN		Yes
Magnoliids	Laurales	Calycanthaceae	Chimonanthus praecox	(L.) Link			This study	Parc Botanique de Launay PBL-001234, PBL-000998		Yes
Magnoliids	Laurales	Calycanthaceae	Calycanthus floridus	L.			GenBank	NC_004993		No
Magnoliids	Laurales	Calycanthaceae	Calycanthus floridus	L.			1KP	FALI		Yes
Magnoliids	Laurales	Siparunaceae	Glossocalyx longicuspis	Benth.			This study	J. Massoni 10 [P]		Yes
Magnoliids	Laurales	Siparunaceae	Siparuna sp.				Li et al.	NZ7132		No
Magnoliids	Laurales	Gomertegaceae	Gomortega keule	(Molina) Baill.			1KP	MAQO		Yes
Magnoliids	Laurales	Atherospermataceae	Laurelia sempervirens	(Ruiz & Pav.) Tul.			1KP	WAIL		Yes
Magnoliids	Laurales	Atherospermataceae	Daphnandra apatela	Schodde			Rossetto et al.	NSW1067509, NSW1067694		No
Magnoliids	Laurales	Atherospermataceae	Doryphora sassafras	Endl.			Rossetto et al.	NSW1067840		No
Magnoliids	Laurales	Atherospermataceae	Atherosperma moschatum	Labill.			This study	Chase, M.W. 25892 KEW DNA bank 25892 [DNA]		Yes
Magnoliids	Laurales	Hernandiaceae	Gyrocarpus americanus	Jacq.			This study	Chase 317 [NCU]		Yes
Magnoliids	Laurales	Hernandiaceae	Gyrocarpus americanus	Jacq.			1KP	BSVG		Yes
Magnoliids	Laurales	Hernandiaceae	Hernandia nymphaeifolia	(C. Presl) Kubitzki			Li et al.	14CS8714		No
Magnoliids	Laurales	Hernandiaceae	Illigera cordata	Dunn			Li et al.	14CS9104		No
Magnoliids	Laurales	Monimiaceae	Peumus boldus	Molina			1KP	KRJP		Yes
Magnoliids	Laurales	Monimiaceae	Wilkiea hugeliana	(Tul.) A.DC.			GenBank	KT716505		No
Magnoliids	Laurales	Monimiaceae	Hedycarya arborea	J.R. Forst. & G. Forst.			This study	Royal Botanic Garden Edinburgh RBGE 19900026		Yes
Magnoliids	Laurales	Lauraceae	Eusideroxylon zwageri	Teijsm. & Binn.			Genbank	MF939351		No
Magnoliids	Laurales	Lauraceae	Cryptocarya hainanensis	Merr.			Genbank	MF939350		No
Magnoliids	Laurales	Lauraceae	Beilschmiedia tungfangensis	S.K. Lee & L.F. Lau			Genbank	MF939348		No
Magnoliids	Laurales	Lauraceae	Endiandra crassiflora	C. White & W.D. Francis			Rossetto et al.	NSW795514, NSW1043878, NSW1067747		No
Magnoliids	Laurales	Lauraceae	Cassytha filiformis	L.			1KP	VYLQ		Yes
Magnoliids	Laurales	Lauraceae	Cassytha capillaris	Meisn.			GenBank	MF939338		No
Magnoliids	Laurales	Lauraceae	Neocinnamomum caudatum	(Nees) Merr.			GenBank	MF939344		No
Magnoliids	Laurales	Lauraceae	Caryodaphnopsis henryi	Airy Shaw			GenBank	MF939346		No
Magnoliids	Laurales	Lauraceae	Litsea pungens	Hemsl.			This study	Isabel Marques UBC DNA 36636, from UBC Botanical Garden living accession (no voucher)		Yes
Magnoliids	Laurales	Lauraceae	Actinodaphne trichocarpa	C.K. Allen			GenBank	MF939342		No
Magnoliids	Laurales	Lauraceae	Neolitsea dealbata	(R. Br.) Merr.			Rossetto et al.	NSW795589, NSW1067884, NSW1067706		No
Magnoliids	Laurales	Lauraceae	Machilus viridis	Hand.-Mazz.			This study	Isabel Marques DNA 26538, from UBC Botanical Garden living accession (no voucher)		Yes
Magnoliids	Laurales	Lauraceae	Nectandra ambigens	(S.F. Blake) C.K. Allen			This study	Chase, M.W. 5579 KEW DNA bank 5579 [DNA]		Yes
Magnoliids	Laurales	Lauraceae	Persea borbonia	(L.) Spreng.			1KP	WIGA		Yes
Magnoliids	Laurales	Lauraceae	Lindera benzoin	(L.) Blume			1KP	KAYP		Yes
Magnoliids	Laurales	Lauraceae	Umbellularia californica	(Hook. & Arn.) Nutt.			This study	Parc Botanique de Launay PBL-001055		Yes
Magnoliids	Laurales	Lauraceae	Cinnamomum camphora	(L.) J. Presl			1KP	BCGB		Yes
Magnoliids	Laurales	Lauraceae	Sassafras albidum	(Nutt.) Nees			1KP	ABSS		Yes
Magnoliids	Magnoliales	Myristicaceae	Myristica fragrans	Houtt.			This study	Soltis s.n.		Yes
Magnoliids	Magnoliales	Myristicaceae	Myristica fragrans	Houtt.			1KP	OBPL		Yes
Magnoliids	Magnoliales	Myristicaceae	Horsfieldia kingii	(Hook. f.) Warb.			Li et al.	13CS6644		No
Magnoliids	Magnoliales	Myristicaceae	Knema globularia	(Lam.) Warb.			Li et al.	14CS8235		No
Magnoliids	Magnoliales	Magnoliaceae	Liriodendron tulipifera	L.			GenBank	NC_008326	NC_021152	Yes
Magnoliids	Magnoliales	Magnoliaceae	Magnolia liliifera	(L.) Baill.			This study	Isabel Marques UBC DNA 27818, UBC Botanical Garden Accession: 1985-0443.01		Yes
Magnoliids	Magnoliales	Magnoliaceae	Magnolia tripetala	(L.) L.			GenBank	NC_024027		No
Magnoliids	Magnoliales	Magnoliaceae	Magnolia officinalis	Rehder & E.H. Wilson			GenBank	NC_020316		No
Magnoliids	Magnoliales	Magnoliaceae	Magnolia grandiflora	L.			GenBank	NC_020318		No
Magnoliids	Magnoliales	Magnoliaceae	Magnolia kwangsiensis	Figlar & Noot.			GenBank	NC_015892		No
Magnoliids	Magnoliales	Magnoliaceae	Magnolia yunnanensis	(H.H. Hu) Noot.			GenBank	NC_024545		No
Magnoliids	Magnoliales	Magnoliaceae	Magnolia kobus	DC.			Hoekstra et al.	Chatrou, L.W. 278 (U)		No
Magnoliids	Magnoliales	Magnoliaceae	Magnolia denudata	Desr.			GenBank	JN867577		No
Magnoliids	Magnoliales	Magnoliaceae	Magnolia vrieseana	(Miq.) Baill. ex Pierre			This study	Isabel Marques UBC DNA 20466, from UBC Botanical Garden living accession (no voucher)		Yes
Magnoliids	Magnoliales	Magnoliaceae	Magnolia maudiae	(Dunn) Figlar			This study	Parc Botanique de Launay PBL-010709		Yes
Magnoliids	Magnoliales	Magnoliaceae	Magnolia maudiae	(Dunn) Figlar			1KP	XQWC		Yes
Magnoliids	Magnoliales	Himantandraceae	Galbulimima belgraveana	(F.Muell.) Sprague			This study	Weston, P.H. 929 [NSW]		Yes
Magnoliids	Magnoliales	Himantandraceae	Galbulimima belgraveana	(F.Muell.) Sprague		Yes	GenBank	GLMCPRBCLA, JF268443, AB055547, AB332083, AJ235478		No
Magnoliids	Magnoliales	Degeneriaceae	Degeneria roseiflora	J. M. Miller		Yes	GenBank	AB055548, AY218174	GU351640	Yes
Magnoliids	Magnoliales	Degeneriaceae	Degeneria vitiensis	I.W. Bailey & A.C. Sm.		Yes	GenBank	AJ235451, AB055549, AY394736, L12643	AF293752, DQ406991	Yes
Magnoliids	Magnoliales	Eupomatiaceae	Eupomatia laurina	R. Br.			This study	D'Aubert, G. 71 [NSW]		Yes
Magnoliids	Magnoliales	Eupomatiaceae	Eupomatia bennettii	F. Muell.			1KP	DHPO		Yes
Magnoliids	Magnoliales	Eupomatiaceae	Eupomatia bennettii	F. Muell.			This study	Qiu 90022 [NCU]		Yes
Magnoliids	Magnoliales	Annonaceae	Anaxagorea phaeocarpa	Mart.			Hoekstra et al.	Chatrou, L.W. 717 (WAG)		No
Magnoliids	Magnoliales	Annonaceae	Meiocarpidium oliverianum	(Baill.) D.M.Johnson & N.A.Murray			This study	J. Massoni 15 [P]		Yes
Magnoliids	Magnoliales	Annonaceae	Cleistopholis staudtii	Engl. & Diels			This study	T.L.P. Couvreur 570 [WAG]		Yes
Magnoliids	Magnoliales	Annonaceae	Lettowianthus stellatus	Diels			This study	T.L.P. Couvreur 48 [WAG]		Yes
Magnoliids	Magnoliales	Annonaceae	Cananga odorata	(Lam.) Hook. f. & Thomson			This study	Chase 219 [NCU]		Yes
Magnoliids	Magnoliales	Annonaceae	Annickia kummerae	Setten & Maas			This study	T.L.P. Couvreur 16 [WAG]		Yes
Magnoliids	Magnoliales	Annonaceae	Greenwayodendron suaveolens	(Engl. & Diels) Verdc.			This study	T.L.P. Couvreur 560 [WAG]		Yes
Magnoliids	Magnoliales	Annonaceae	Mwasumbia alba	Couvreur & D.M. Johnson			This study	T.L.P. Couvreur 75 [WAG]		Yes
Magnoliids	Magnoliales	Annonaceae	Sirdavidia solannona	Couvreur & Sauquet			This study	T.L.P. Couvreur 597 [WAG]		Yes
Magnoliids	Magnoliales	Annonaceae	Polyceratocarpus parviflorus	(Baker) Ghesq.			This study	T.L.P. Couvreur 515 [WAG]		Yes
Magnoliids	Magnoliales	Annonaceae	Brieya fasciculata	De Wild.			This study	T.L.P. Couvreur 511 [WAG]		Yes
Magnoliids	Magnoliales	Annonaceae	Dendrokingstonia nervosa	(Hook. f. & Thomson) Rauschert			This study	Singapore Botanical Gardens SING-MS20103135B		Yes
Magnoliids	Magnoliales	Annonaceae	Alphonsea boniana	Finet & Gagnep.			Li et al.	14CS9025		No
Magnoliids	Magnoliales	Annonaceae	Desmos chinensis	Lour.			Li et al.	14CS8352		No
Magnoliids	Magnoliales	Annonaceae	Polyalthia suberosa	(Roxb.) Thwaites			Li et al.	14CS8751		No
Magnoliids	Magnoliales	Annonaceae	Sapranthus microcarpus	(Donn. Sm.) R.E. Fr.			Hoekstra et al.	Maas, P.J.M. et al. 8457 (U)		No
Magnoliids	Magnoliales	Annonaceae	Desmopsis bibracteata	(B.L. Rob.) Saff.			Hoekstra et al.	Chatrou, L.W. 728 (WAG)		No
Magnoliids	Magnoliales	Annonaceae	Stenanona costaricensis	R.E. Fr.			Hoekstra et al.	Chatrou, L.W. et al. 67 (U)		No
Magnoliids	Magnoliales	Annonaceae	Pseudoxandra bahiensis	Maas			Hoekstra et al.	Lopes, J.C. et al. 141 (SPF)		No
Magnoliids	Magnoliales	Annonaceae	Onychopetalum periquino	(Rusby) D.M. Johnson & N.A. Murray			Hoekstra et al.	Chatrou, L.W. 425 (U)		No
Magnoliids	Magnoliales	Annonaceae	Mosannona discolor	(R.E. Fr.) Chatrou			Hoekstra et al.	Jansen-Jacobs, M.J. et al. 6000 (U)		No
Magnoliids	Magnoliales	Annonaceae	Mosannona costaricensis	(R.E. Fr.) Chatrou			Hoekstra et al.	Chatrou, L.W. 90 (U)		No
Magnoliids	Magnoliales	Annonaceae	Klarobelia inundata	Chatrou			Hoekstra et al.	Chatrou, L.W. 205 (U)		No
Magnoliids	Magnoliales	Annonaceae	Oxandra asbeckii	(Pulle) R.E. Fr.			Hoekstra et al.	UG-NB-55 (U)		No
Magnoliids	Magnoliales	Annonaceae	Oxandra polyantha	R.E. Fr.			Hoekstra et al.	Chatrou, L.W. 215 (U)		No
Magnoliids	Magnoliales	Annonaceae	Porcelia steinbachii	(Diels) R.E. Fr.			Hoekstra et al.	1999GR00210		No
Magnoliids	Magnoliales	Annonaceae	Mkilua fragrans	Verdc.			This study	T.L.P. Couvreur 25 [WAG]		Yes
Magnoliids	Magnoliales	Annonaceae	Artabotrys aurantiacus	Engl. & Diels			This study	J. Massoni 19 [P]		Yes
Magnoliids	Magnoliales	Annonaceae	Xylopia peruviana	R.E. Fr.			Hoekstra et al.	1984GR00271		No
Magnoliids	Magnoliales	Annonaceae	Xylopia letestui	Pellegr.			This study	T.L.P. Couvreur 531 [WAG]		Yes
Magnoliids	Magnoliales	Annonaceae	Duguetia hadrantha	(Diels) R.E. Fr.			Hoekstra et al.	Pirie, M.D. et al. 125 (U)		No
Magnoliids	Magnoliales	Annonaceae	Asimina incana	(W. Bartram) Exell			This study	Abbott 14200 [FLAS]		Yes
Magnoliids	Magnoliales	Annonaceae	Annona cherimola	Mill.			GenBank	NC_030166		No
Magnoliids	Magnoliales	Annonaceae	Annona muricata	L.	"C"; see Hoekstra et al. (2017)		Hoekstra et al.	Maas, P.J.M. et al. 8759 (U)		No
Magnoliids	Magnoliales	Annonaceae	Annona muricata	L.			1KP	YZRI		Yes
Magnoliids	Magnoliales	Annonaceae	Uvariodendron connivens	(Benth.) R.E. Fr.			This study	T.L.P. Couvreur 620 [WAG]		Yes
Magnoliids	Magnoliales	Annonaceae	Asteranthe asterias	(S. Moore) Engl. & Diels			This study	T.L.P. Couvreur 2 [WAG]		Yes
Magnoliids	Magnoliales	Annonaceae	Hexalobus crispiflorus	A. Rich.			This study	T.L.P. Couvreur 446 [WAG]		Yes
Magnoliids	Magnoliales	Annonaceae	Isolona hexaloba	(Pierre) Engl.			This study	T.L.P. Couvreur 561 [WAG]		Yes
Magnoliids	Magnoliales	Annonaceae	Monodora myristica	(Gaertn.) Dunal			This study	T.L.P. Couvreur 514 [WAG]		Yes
Magnoliids	Magnoliales	Annonaceae	Sanrafaelia ruffonammari	Verdc.			This study	T.L.P. Couvreur 6 [WAG]		Yes
Magnoliids	Magnoliales	Annonaceae	Fissistigma wallichii	(Hook. f. & Thomson) Merr.			Li et al.	14CS8784		No
Magnoliids	Magnoliales	Annonaceae	Uvaria comperei	Le Thomas			This study	T.L.P. Couvreur 569 [WAG]		Yes
Magnoliids	Magnoliales	Annonaceae	Uvaria microcarpa	Champ. ex Benth.			1KP	PSJT		Yes
Magnoliids	Magnoliales	Annonaceae	Uvaria afzelii	Scott Elliot			Hoekstra et al.	1984GR00334		No
Magnoliids	Magnoliales	Annonaceae	Cleistochlamys kirkii	(Benth.) Oliv.			This study	T.L.P. Couvreur 58 [WAG]		Yes
Magnoliids	Magnoliales	Annonaceae	Friesodielsia enghiana	(Diels) Verdc. ex Le Thomas			This study	T.L.P. Couvreur 618 [WAG]		Yes
Magnoliids	Magnoliales	Annonaceae	Monanthotaxis buchananii	(Engl.) Verdc.			Hoekstra et al.	Bidgood, S. 2706 (WAG)		No
Magnoliids	Magnoliales	Annonaceae	Monanthotaxis parvifolia	(Oliv.) Verdc.			Hoekstra et al.	Akoegninou, A. 3296 (WAG)		No
Monocots	Acorales	Acoraceae	Acorus calamus	L.			GenBank	NC_007407		No
Monocots	Acorales	Acoraceae	Acorus americanus	(Raf.) Raf.			1KP	MTII		Yes
Monocots	Alismatales	Araceae	Colocasia esculenta	(L.) Schott			GenBank	NC_016753		No
Monocots	Alismatales	Araceae	Lemna minor	L.			GenBank	NC_010109		No
Monocots	Alismatales	Araceae	Spirodela polyrhiza	(L.) Schleid.			GenBank	NC_015891	NC_017840	Yes
Monocots	Dioscoreales	Dioscoreaceae	Dioscorea elephantipes	(L'Hér.) Engl.			GenBank	NC_009601		No
Monocots	Dioscoreales	Dioscoreaceae	Dioscorea villosa	L.			1KP	OCWZ		Yes
Monocots	Liliales	Melanthiaceae	Helonias bullata	L.			1KP	OOSO		Yes
Monocots	Liliales	Liliaceae	Fritillaria taipaiensis	P.Y. Li			GenBank	KC713823		No
Monocots	Liliales	Liliaceae	Lilium superbum	L.			This study	Givnish UW-8-2009-1 [WIS]		No
Monocots	Asparagales	Orchidaceae	Phalaenopsis aphrodite	Rchb. f.			GenBank	NC_007499		No
Monocots	Asparagales	Amaryllidaceae	Agapanthus africanus	(L.) Hoffmanns.			1KP	PRFO		Yes
Monocots	Asparagales	Amaryllidaceae	Agapanthus praecox	Willd.			GenBank	HQ180400, HQ180443, HQ180486, HQ180529, HQ180572, HQ180615, HQ180658, HQ180698, HQ180735, HQ180775, HQ180810, HQ180852, HQ180891, HQ180932, HQ180976, HQ181019, HQ181060, HQ181102, HQ181140, HQ181183, HQ181225, HQ181269, HQ181312, HQ181349, HQ181392, HQ181436, HQ181480, HQ181521, HQ181564, HQ181605, HQ181648, HQ181691, HQ181735, HQ181775, HQ181817, HQ181860, HQ181902, HQ181945, HQ181988, HQ182032,…		No
Monocots	Arecales	Arecaceae	Phoenix dactylifera	L.			GenBank	NC_013991	NC_016740	Yes
Monocots	Poales	Typhaceae	Typha latifolia	L.			GenBank	NC_013823		No
Monocots	Poales	Juncaceae	Juncus effusus	L.			GenBank	HQ180421, HQ180463, HQ180506, HQ180550, HQ180593, HQ180636, HQ180679, HQ180756, HQ180831, HQ180871, HQ180912, HQ180953, HQ180997, HQ181040, HQ181081, HQ181118, HQ181161, HQ181204, HQ181246, HQ181290, HQ181330, HQ181370, HQ181413, HQ181457, HQ181500, HQ181541, HQ181584, HQ181626, HQ181669, HQ181712, HQ181755, HQ181795, HQ181837, HQ181880, HQ181923, HQ181966, HQ182009, HQ182053, HQ182095, HQ182138,…		No
Monocots	Poales	Restionaceae	Centrolepis monogyna	(Hook. f.) Benth.			GenBank	HQ180406, HQ180449, HQ180492, HQ180535, HQ180578, HQ180621, HQ180664, HQ180741, HQ180816, HQ180897, HQ180938, HQ180982, HQ181025, HQ181066, HQ181146, HQ181189, HQ181231, HQ181275, HQ181317, HQ181355, HQ181398, HQ181442, HQ181486, HQ181527, HQ181570, HQ181611, HQ181654, HQ181697, HQ181741, HQ181781, HQ181823, HQ181866, HQ181908, HQ181951, HQ181994, HQ182038, HQ182080, HQ182123, HQ182164, HQ182207,…		No
Monocots	Poales	Poaceae	Zea mays	L.			GenBank	NC_001666	NC_007982	Yes
Monocots	Poales	Poaceae	Festuca arundinacea	Schreb.			GenBank	NC_011713		No
Monocots	Poales	Poaceae	Brachypodium distachyon	(L.) P. Beauv.			GenBank	KU170609		No
Eudicots	Ranunculales	Lardizabalaceae	Akebia trifoliata	(Thunb.) Koidz.			1KP	CCID		Yes
Eudicots	Ranunculales	Ranunculaceae	Ranunculus macranthus	Scheele			GenBank	NC_008796		No
Eudicots	Ranunculales	Berberidaceae	Nandina domestica	Thunb.			GenBank	NC_008336		No
Eudicots	Proteales	Platanaceae	Platanus occidentalis	L.			GenBank	NC_008335		No
Eudicots	Proteales	Nelumbonaceae	Nelumbo lutea	Willd.			GenBank	NC_015605		No
Eudicots	Trochodendrales	Trochodendraceae	Trochodendron aralioides	Siebold & Zucc.			GenBank	NC_021426		No
Eudicots	Trochodendrales	Trochodendraceae	Trochodendron aralioides	Siebold & Zucc.			1KP	SWOH		Yes
Eudicots	Buxales	Buxaceae	Buxus microphylla	Siebold & Zucc.			GenBank	NC_009599		No
Eudicots	Buxales	Buxaceae	Buxus sempervirens	L.			1KP	IWMW		Yes
Eudicots	Gunnerales	Gunneraceae	Gunnera manicata	Linden ex André			GenBank	U43787, AF389250, EU002162, EU002179, EU002279, EU002226, EU002413, EU002504, EU002325; M. J. Moore 325 (FLAS).		No
Eudicots	Caryophyllales	Caryophyllaceae	Silene latifolia	Poir.			GenBank	NC_016730		No
Eudicots	Caryophyllales	Molluginaceae	Mollugo verticillata	L.			GenBank	HQ620722, HQ620733, HQ620745, HQ620755, HQ620774, HQ620785, HQ620795, HQ620806, HQ620815, HQ620823, HQ620832, HQ620900, HQ620910, HQ620918, HQ620926, HQ620936, HQ620945, HQ620953, HQ620963, HQ620972, HQ620981, HQ620988, HQ620997, HQ621007, HQ621018, HQ621029, HQ621040, HQ621153, HQ621163, HQ621173, HQ621184, HQ621193, HQ621202, HQ621213, HQ621223, HQ621233, HQ621244, HQ621254, HQ621264, HQ621274,…		No
Eudicots	Asterales	Asteraceae	Helianthus annuus	L.			GenBank	NC_007977		No
Eudicots	Gentianales	Apocynaceae	Nerium oleander	L.			GenBank	NC_025656		No
Eudicots	Solanales	Solanaceae	Solanum americanum	Mill.			1KP	DLJZ		Yes
Eudicots	Lamiales	Oleaceae	Jasminum nudiflorum	Lindl.			GenBank	NC_008407		No
Eudicots	Vitales	Vitaceae	Tetrastigma voinierianum	(H.F. Bon ex Sallier) Pierre ex Gagnep.			1KP	SZPD		Yes
Eudicots	Saxifragales	Altingiaceae	Liquidambar styraciflua	L.			1KP	LMVB		Yes
Eudicots	Brassicales	Brassicaceae	Arabidopsis thaliana	(L.) Heynh.			GenBank	NC_000932	Y08501	Yes
Eudicots	Malvales	Malvaceae	Gossypium hirsutum	L.			GenBank	NC_015083	NC_027406	Yes
Eudicots	Geraniales	Geraniaceae	Erodium carvifolium	Boiss. & Reut.			GenBank	NC_015083		No
Eudicots	Fabales	Fabaceae	Pisum sativum	L.			GenBank	NC_014057		No
Eudicots	Fabales	Fabaceae	Lupinus angustifolius	L.			1KP	TTRG		Yes
Cycads	Cycadales	Stangeriaceae	Stangeria eriopus	(Kunze) Baill.			1KP	KAWQ		Yes
Cycads	Cycadales	Zamiaceae	Dioon edule	Lindl.			1KP	WLIC		Yes
Cycads	Cycadales	Cycadaceae	Cycas micholitzii	Dyer			1KP	XZUY		Yes
Cycads	Cycadales	Cycadaceae	Cycas taitungensis	C.F. Shen, K.D. Hill, C.H. Tsou & C.J. Chen			GenBank	NC_009618	NC_010303	Yes
Ginkgophyta	Ginkgoales	Ginkgoaceae	Ginkgo biloba	L.			GenBank	EU016963-EU016982	NC_027976	Yes
Conifers	Pinales	Pinaceae	Cedrus libani	A. Rich.			1KP	GGEA		No
Conifers	Pinales	Pinaceae	Cedrus deodara	(Roxb. ex D. Don) G. Don			GenBank	NC_014575		No
Conifers	Pinales	Pinaceae	Pseudolarix amabilis	(J. Nelson) Rehder			GenBank	NC_030631		No
Conifers	Pinales	Pinaceae	Keteleeria davidiana	(Bertrand) Beissn.			GenBank	NC_011930		No
Conifers	Pinales	Pinaceae	Abies lasiocarpa	(Hook.) Nutt.			1KP	VSRH		Yes
Conifers	Pinales	Pinaceae	Abies firma	Siebold & Zucc.			GenBank	FJ899565		No
Conifers	Pinales	Pinaceae	Pseudotsuga sinensis	Dode			GenBank	NC_016064		No
Conifers	Pinales	Pinaceae	Larix occidentalis	Nutt.			GenBank	FJ899578		No
Conifers	Pinales	Pinaceae	Larix speciosa	W.C. Cheng & Y.W. Law			1KP	WVWN		Yes
Conifers	Pinales	Pinaceae	Larix decidua	Mill.			GenBank	NC_016058		No
Conifers	Pinales	Pinaceae	Pinus aristata	Engelm.			GenBank	FJ899567		No
Conifers	Pinales	Pinaceae	Pinus radiata	D. Don			1KP	DZQM		Yes
Conifers	Pinales	Pinaceae	Pinus pinaster	Aiton			GenBank	FJ899583		No
Conifers	Pinales	Pinaceae	Cathaya argyrophylla	Chun & Kuang			GenBank	NC_014589		No
Conifers	Pinales	Pinaceae	Picea morrisonicola	Hayata			GenBank	NC_014589		No
Conifers	Pinales	Pinaceae	Picea sitchensis	(Bong.) Carrière			GenBank	NC_011152		No
Conifers	Pinales	Araucariaceae	Araucaria rulei	F. Muell.			1KP	XTZO		Yes
Conifers	Pinales	Araucariaceae	Wollemia nobilis	W.G. Jones, K.D. Hill & J.M. Allen			1KP	RSCE		Yes
Conifers	Pinales	Araucariaceae	Agathis robusta	(C. Moore ex F. Muell.) F.M. Bailey			1KP	MIXZ		Yes
Conifers	Pinales	Podocarpaceae	Phyllocladus hypophyllus	Hook. f.			1KP	JRNA		Yes
Conifers	Pinales	Podocarpaceae	Halocarpus bidwillii	(Hook. f. ex Kirk) Quinn			1KP	OWFC		Yes
Conifers	Pinales	Podocarpaceae	Saxegothaea conspicua	Lindl.			1KP	QCGM		Yes
Conifers	Pinales	Podocarpaceae	Podocarpus rubens	de Laub.			1KP	XLGK		Yes
Conifers	Pinales	Podocarpaceae	Podocarpus lambertii	Klotzsch ex Endl.			GenBank	NC_023805		No
Conifers	Pinales	Podocarpaceae	Podocarpus totara	G. Benn. ex D. Don			GenBank	NC_020361		No
Conifers	Pinales	Sciadopityaceae	Sciadopitys verticillata	Siebold & Zucc.			1KP	YFZK		Yes
Conifers	Pinales	Taxaceae	Torreya nucifera	(L.) Siebold & Zucc.			1KP	HQOM		Yes
Conifers	Pinales	Taxaceae	Taxus cuspidata	Siebold & Zucc.			1KP	ZYAK		Yes
Conifers	Pinales	Cephalotaxaceae	Cephalotaxus harringtonia	(Knight ex J. Forbes) K. Koch			1KP	NVGZ		Yes
Conifers	Pinales	Cephalotaxaceae	Cephalotaxus harringtonia	(Knight ex J. Forbes) K. Koch			GenBank	NC_016063		No
Conifers	Pinales	Cupressaceae	Cunninghamia lanceolata	(Lamb.) Hook.			1KP	ZQVF		Yes
Conifers	Pinales	Cupressaceae	Taiwania cryptomerioides	Hayata			GenBank	NC_016065		No
Conifers	Pinales	Cupressaceae	Athrotaxis cupressoides	D. Don			1KP	XIRK		Yes
Conifers	Pinales	Cupressaceae	Sequoiadendron giganteum	(Lindl.) J. Buchholz			1KP	QFAE		Yes
Conifers	Pinales	Cupressaceae	Juniperus scopulorum	Sarg.			1KP	XMGP		Yes
Conifers	Pinales	Cupressaceae	Cryptomeria japonica	(Thunb. ex L. f.) D. Don			GenBank	NC_010548		No
Conifers	Pinales	Cupressaceae	Glyptostrobus pensilis	(Staunton ex D. Don) K. Koch			GenBank	NC_031354		No
Conifers	Gnetales	Ephedraceae	Ephedra equisetina	Bunge			GenBank	NC_011954		No
Conifers	Gnetales	Ephedraceae	Ephedra sinica	Stapf			1KP	VDAO		Yes
Conifers	Gnetales	Welwitschiaceae	Welwitschia mirabilis	Hook. f.			GenBank	NC_010654	NC_029130	Yes
Conifers	Gnetales	Gnetaceae	Gnetum montanum	Markgr.			1KP	GTHK		Yes
Conifers	Gnetales	Gnetaceae	Gnetum parvifolium	(Warb.) W.C. Cheng			GenBank	GTHK		No

### Sheet: Sheet2
Warburgia salutaris
Canella winterana
Drimys winteri
Saururus cernuus
Houttuynia cordata
Peperomia fraseri
Piper auritum
Asarum minus
Saruma henryi
Prosopanche americana
Hydnora visseri
Lactoris fernandeziana
Aristolochia elegans
Idiospermum australiense
Chimonanthus praecox
Calycanthus floridus
Glossocalyx longicuspis
Gomortega keule
Laurelia sempervirens
Atherosperma moschatum
Gyrocarpus americanus
Peumus boldus
Hedycarya arborea
Cassytha filiformis
Litsea pungens
Machilus viridis
Nectandra ambigens
Persea borbonia
Lindera benzoin
Umbellularia californica
Cinnamomum camphora
Sassafras albidum
Myristica fragrans
Liriodendron tulipifera
Magnolia maudiae
Galbulimima baccata
Degeneria roseiflora
Eupomatia laurina
Meiocarpidium lepidotum
Cleistopholis staudtii
Lettowianthus stellatus
Cananga odorata
Annickia kummeriae
Greenwayodendron suaveolens
Mwasumbia alba
Sirdavidia solannona
Polyceratocarpus parviflorus
Piptostigma fasciculatum
Dendrokingstonia nervosa
Mkilua fragrans
Artabotrys aurantiacus
Xylopia letestui
Asimina incana
Annona muricata
Uvariodendron connivens
Asteranthe asterias
Hexalobus crispiflorus
Isolona hexaloba
Monodora myristica
Sanrafaelia ruffonammari
Uvaria microcarpa
Cleistochlamys kirkii
Friesodielsia enghiana
