## Supplementary material for "Organellar data sets confirm overall angiosperm relationships if problematic RNA-edit sites are accounted for in mitochondrial genomes": Table S2

### Sheet: Sheet1
Table S2 Nucleotide variation between species with both genomic and transcriptomic data. The frequency of each type of nucleotide difference noted with the number of C-to-U and U-to-C differences highlighted in grey. Some variation may be due to differences in individuals within the species (genomic and transcriptomic samples were taken from different individuals of the same species)
			Mitochondria
Lineage		Species	Total	% C-U, U-C	C-U	U-C	A-C	A-G	A-U	C-A	C-G	G-A	G-C	G-U	U-A	U-G
Amborellales	Amborellaceae	Amborella trichopoda	222	91	200	4	1	3	4	2	0	1	0	2	1	4
Piperales	Saururaceae	Houttuynia cordata	88	82	70	3	4	3	2	1	0	1	0	1	2	1
Piperales	Asaraceae	Saruma henryii	147	94	134	5	0	2	1	1	1	3	0	0	0	0
Piperales	Saururaceae	Saururus cernuus	195	90	171	5	0	4	3	1	0	6	1	2	1	1
Laurales	Hernandiaceae	Gyrocarpus americanus	344	95	324	3	1	5	1	3	0	3	1	1	2	0
Magnoliales	Eupomatiaceae	Eupomatia bennettii	88	97	86	0	0	0	0	0	0	1	0	0	1	0
Magnoliales	Magnoliaceae	Magnolia maudiae	734	98	721	1	0	1	3	0	1	1	1	1	2	2
Magnoliales	Myristicaceae	Myristica fragrans	84	100	84	0	0	0	0	0	0	0	0	0	0	0
