## Supplementary material for "Organellar data sets confirm overall angiosperm relationships if problematic RNA-edit sites are accounted for in mitochondrial genomes": Table S3

### Sheet: Sheet1
Table S3. Lengths of recovered sequences for each species and gene, including the genome/transcriptome overlap within species, and counts and lists of predicted RNA edit sites per taxon, and the fraction of those shared in overlapping regions with other species (see Table S4). Shared edits were determined as non-singleton sites (determined by comparison of common overlapping regions between the s…
Species	Gene	Alignment Length	Genome Sequence Length	Transcriptome Sequence Length	Overlapping Length	All C-to-U RNA Edit Sites Count	Shared C-to-U RNA Edit Sites Count	Singleton C-to-U RNA Edit Sites Count	Shared C-to-U RNA Edit Sites Percentage of Total Sites	All C-to-U RNA Edit Sites Alignment Positions	Shared C-to-U RNA Edit Sites Alignment Positions	Singleton C-to-U RNA Edit Sites Alignment Positions
Amborella trichopoda	atp1	1818	1521	1451	1450	11	9	2	81.8	856,1193,1261,1282,1396,1406,1444,1490,1573,1739,1748	856,1193,1261,1396,1406,1444,1490,1739,1748	1282,1573
Eupomatia bennettii	atp1	1818	1474	588	529	2	2	0	100	48,291	48,291
Gyrocarpus americanus	atp1	1818	1527	1527	1527	15	14	1	93.3	48,288,856,1193,1206,1261,1286,1396,1406,1444,1490,1520,1646,1739,1748	48,288,856,1193,1261,1286,1396,1406,1444,1490,1520,1646,1739,1748	1206
Houttuynia cordata	atp1	1818	1530	1530	1530	0	0	0	100
Magnolia maudiae	atp1	1818	1530	1530	1530	15	14	1	93.3	48,291,856,1193,1261,1286,1343,1396,1406,1444,1490,1520,1646,1739,1748	48,291,856,1193,1261,1286,1396,1406,1444,1490,1520,1646,1739,1748	1343
Myristica fragrans	atp1	1818	170	1530	170	2	2	0	100	288,291	288,291
Saruma henryi	atp1	1818	1531	1227	1227	8	8	0	100	1193,1261,1396,1406,1444,1520,1739,1748	1193,1261,1396,1406,1444,1520,1739,1748
Saururus cernuus	atp1	1818	1294	0	0	0	0	0	100
Amborella trichopoda	atp4	975	588	355	355	4	3	1	75	272,273,461,482	272,461,482	273
Eupomatia bennettii	atp4	975	556	0	0	0	0	0	100
Gyrocarpus americanus	atp4	975	582	299	299	4	3	1	75	272,293,295,296	272,293,296	295
Houttuynia cordata	atp4	975	582	0	0	0	0	0	100
Magnolia maudiae	atp4	975	582	582	582	16	7	9	43.8	20,52,71,74,104,109,122,151,154,260,272,293,296,461,473,482	151,260,272,293,296,461,482	20,52,71,74,104,109,122,154,473
Myristica fragrans	atp4	975	0	578	0	0	0	0	100
Saruma henryi	atp4	975	582	0	0	0	0	0	100
Saururus cernuus	atp4	975	534	388	388	8	7	1	87.5	151,226,260,272,293,296,461,482	151,260,272,293,296,461,482	226
Amborella trichopoda	atp6	1389	846	636	599	20	18	2	90	544,554,555,623,661,674,683,760,767,776,785,793,800,801,860,868,991,994,1016,1073	544,554,623,661,674,683,760,767,776,785,793,800,801,868,991,994,1016,1073	555,860
Eupomatia bennettii	atp6	1389	422	0	0	0	0	0	100
Gyrocarpus americanus	atp6	1389	682	0	0	0	0	0	100
Houttuynia cordata	atp6	1389	849	317	317	0	0	0	100
Magnolia maudiae	atp6	1389	797	834	774	26	16	10	61.5	544,623,661,674,683,755,760,767,776,785,793,801,868,932,991,994,1016,1073,1094,1145,1181,1202,1210,1217,1226,1253	544,623,661,674,683,760,767,776,785,793,801,868,991,994,1016,1073	755,932,1094,1145,1181,1202,1210,1217,1226,1253
Myristica fragrans	atp6	1389	0	819	0	0	0	0	100
Saruma henryi	atp6	1389	771	0	0	0	0	0	100
Saururus cernuus	atp6	1389	464	628	464	12	12	0	100	544,554,623,674,683,767,785,793,800,801,994,1016	544,554,623,674,683,767,785,793,800,801,994,1016
Amborella trichopoda	atp8	633	480	304	304	2	2	0	100	242,581	242,581
Eupomatia bennettii	atp8	633	483	0	0	0	0	0	100
Gyrocarpus americanus	atp8	633	480	414	412	4	3	1	75	82,129,242,581	82,242,581	129
Houttuynia cordata	atp8	633	480	0	0	0	0	0	100
Magnolia maudiae	atp8	633	480	480	480	6	3	3	50	50,61,63,82,242,581	82,242,581	50,61,63
Myristica fragrans	atp8	633	178	477	178	1	1	0	100	581	581
Saruma henryi	atp8	633	480	0	0	0	0	0	100
Saururus cernuus	atp8	633	303	480	303	1	1	0	100	242	242
Amborella trichopoda	atp9	381	225	225	225	13	13	0	100	53,83,115,123,125,129,167,215,224,236,238,245,248	53,83,115,123,125,129,167,215,224,236,238,245,248
Eupomatia bennettii	atp9	381	225	225	222	12	12	0	100	53,83,114,115,125,129,167,215,224,238,245,248	53,83,114,115,125,129,167,215,224,238,245,248
Gyrocarpus americanus	atp9	381	225	225	225	10	10	0	100	53,83,114,129,167,215,224,238,245,248	53,83,114,129,167,215,224,238,245,248
Houttuynia cordata	atp9	381	0	0	0	0	0	0	100
Magnolia maudiae	atp9	381	225	225	222	14	14	0	100	53,83,114,115,123,125,129,167,215,224,236,238,245,248	53,83,114,115,123,125,129,167,215,224,236,238,245,248
Myristica fragrans	atp9	381	0	225	0	0	0	0	100
Saruma henryi	atp9	381	225	127	124	4	4	0	100	167,215,224,245	167,215,224,245
Saururus cernuus	atp9	381	0	0	0	0	0	0	100
Amborella trichopoda	ccmB	849	621	0	0	0	0	0	100
Eupomatia bennettii	ccmB	849	621	0	0	0	0	0	100
Gyrocarpus americanus	ccmB	849	371	0	0	0	0	0	100
Houttuynia cordata	ccmB	849	616	0	0	0	0	0	100
Magnolia maudiae	ccmB	849	621	276	276	12	0	12	0	308,317,328,329,334,340,344,352,359,361,373,374		308,317,328,329,334,340,344,352,359,361,373,374
Myristica fragrans	ccmB	849	0	0	0	0	0	0	100
Saruma henryi	ccmB	849	612	0	0	0	0	0	100
Saururus cernuus	ccmB	849	170	0	0	0	0	0	100
Amborella trichopoda	ccmC	1284	816	0	0	0	0	0	100
Eupomatia bennettii	ccmC	1284	694	0	0	0	0	0	100
Gyrocarpus americanus	ccmC	1284	719	738	719	29	14	15	48.3	44,127,154,158,166,184,212,230,235,317,332,350,382,409,435,446,450,454,551,553,575,602,659,662,668,673,719,728,736	127,154,158,166,184,212,230,235,332,350,382,409,446,450	44,317,435,454,551,553,575,602,659,662,668,673,719,728,736
Houttuynia cordata	ccmC	1284	719	0	0	0	0	0	100
Magnolia maudiae	ccmC	1284	722	524	524	17	14	3	82.4	125,127,154,158,166,184,212,230,235,278,287,332,350,382,409,446,450	127,154,158,166,184,212,230,235,332,350,382,409,446,450	125,278,287
Myristica fragrans	ccmC	1284	0	0	0	0	0	0	100
Saruma henryi	ccmC	1284	738	0	0	0	0	0	100
Saururus cernuus	ccmC	1284	719	0	0	0	0	0	100
Amborella trichopoda	ccmFC	2001	1311	0	0	0	0	0	100
Eupomatia bennettii	ccmFC	2001	1323	0	0	0	0	0	100
Gyrocarpus americanus	ccmFC	2001	1326	0	0	0	0	0	100
Houttuynia cordata	ccmFC	2001	1227	0	0	0	0	0	100
Magnolia maudiae	ccmFC	2001	1329	930	930	10	4	6	40	38,103,146,151,161,392,397,508,1405,1472	38,103,146,392	151,161,397,508,1405,1472
Myristica fragrans	ccmFC	2001	545	692	335	10	4	6	40	38,39,50,52,103,107,119,122,146,392	38,103,146,392	39,50,52,107,119,122
Saruma henryi	ccmFC	2001	1335	0	0	0	0	0	100
Saururus cernuus	ccmFC	2001	802	0	0	0	0	0	100
Amborella trichopoda	ccmFN	2598	1695	0	0	0	0	0	100
Eupomatia bennettii	ccmFN	2598	1708	0	0	0	0	0	100
Gyrocarpus americanus	ccmFN	2598	1812	270	270	0	0	0	100
Houttuynia cordata	ccmFN	2598	1691	0	0	0	0	0	100
Magnolia maudiae	ccmFN	2598	1806	776	776	16	0	16	0	1927,1952,1955,1972,1987,2005,2038,2056,2099,2101,2119,2123,2135,2144,2173,2186		1927,1952,1955,1972,1987,2005,2038,2056,2099,2101,2119,2123,2135,2144,2173,2186
Myristica fragrans	ccmFN	2598	335	980	126	0	0	0	100
Saruma henryi	ccmFN	2598	1728	0	0	0	0	0	100
Saururus cernuus	ccmFN	2598	895	0	0	0	0	0	100
Amborella trichopoda	cob	1470	1182	0	0	0	0	0	100
Eupomatia bennettii	cob	1470	1156	0	0	0	0	0	100
Gyrocarpus americanus	cob	1470	1181	269	268	3	3	0	100	97,139,241	97,139,241
Houttuynia cordata	cob	1470	1182	269	269	2	2	0	100	59,241	59,241
Magnolia maudiae	cob	1470	1182	1182	1182	29	3	26	10.3	97,139,241,349,361,388,421,494,497,509,675,679,691,817,818,825,862,872,977,1015,1060,1127,1133,1145,1201,1234,1300,1303,1343	97,139,241	349,361,388,421,494,497,509,675,679,691,817,818,825,862,872,977,1015,1060,1127,1133,1145,1201,1234,1300,1303,1343
Myristica fragrans	cob	1470	0	1174	0	0	0	0	100
Saruma henryi	cob	1470	1173	269	269	1	1	0	100	241	241
Saururus cernuus	cob	1470	1099	269	269	2	2	0	100	59,241	59,241
Amborella trichopoda	cox1	1863	1584	285	285	8	6	2	75	205,254,266,311,337,341,376,501	205,254,266,311,341,376	337,501
Eupomatia bennettii	cox1	1863	1584	0	0	0	0	0	100
Gyrocarpus americanus	cox1	1863	1584	1530	1530	31	30	1	96.8	14,206,266,376,521,530,536,671,695,710,788,835,866,881,974,980,988,1175,1191,1226,1318,1339,1412,1427,1432,1603,1627,1630,1658,1717,1727	14,206,266,376,521,530,536,671,695,710,788,835,866,881,974,980,988,1175,1226,1318,1339,1412,1427,1432,1603,1627,1630,1658,1717,1727	1191
Houttuynia cordata	cox1	1863	1584	1557	1557	3	2	1	66.7	2,14,1717	14,1717	2
Magnolia maudiae	cox1	1863	1584	1586	1584	37	35	2	94.6	14,205,206,254,266,311,341,376,521,530,536,593,671,695,710,788,835,866,881,965,974,980,988,1175,1226,1277,1318,1339,1412,1427,1432,1603,1627,1630,1658,1717,1727	14,205,206,254,266,311,341,376,521,530,536,593,671,695,710,788,835,866,881,974,980,988,1175,1226,1318,1339,1412,1427,1432,1603,1627,1630,1658,1717,1727	965,1277
Myristica fragrans	cox1	1863	229	968	229	4	4	0	100	311,376,521,530	311,376,521,530
Saruma henryi	cox1	1863	1584	200	200	2	2	0	100	974,988	974,988
Saururus cernuus	cox1	1863	528	1296	415	10	9	1	90	311,376,521,530,536,593,1658,1671,1717,1727	311,376,521,530,536,593,1658,1717,1727	1671
Amborella trichopoda	cox2	1029	765	368	323	12	11	1	91.7	593,610,611,626,694,707,715,731,764,782,826,845	593,610,611,626,694,707,731,764,782,826,845	715
Eupomatia bennettii	cox2	1029	702	326	326	7	7	0	100	242,364,389,490,593,611,626	242,364,389,490,593,611,626
Gyrocarpus americanus	cox2	1029	765	526	524	7	7	0	100	364,593,611,626,731,764,782	364,593,611,626,731,764,782
Houttuynia cordata	cox2	1029	703	0	0	0	0	0	100
Magnolia maudiae	cox2	1029	759	745	739	17	14	3	82.4	81,149,242,244,364,389,490,593,610,611,626,694,731,764,782,826,937	242,244,364,389,490,593,610,611,626,694,731,764,782,826	81,149,937
Myristica fragrans	cox2	1029	222	361	222	8	8	0	100	593,611,626,694,707,731,764,782	593,611,626,694,707,731,764,782
Saruma henryi	cox2	1029	751	707	691	15	15	0	100	242,244,389,490,593,610,611,626,694,707,731,764,782,826,848	242,244,389,490,593,610,611,626,694,707,731,764,782,826,848
Saururus cernuus	cox2	1029	529	691	509	15	15	0	100	364,389,490,593,610,611,626,694,707,731,764,782,826,845,848	364,389,490,593,610,611,626,694,707,731,764,782,826,845,848
Amborella trichopoda	cox3	975	798	59	59	2	2	0	100	928,938	928,938
Eupomatia bennettii	cox3	975	710	0	0	0	0	0	100
Gyrocarpus americanus	cox3	975	798	0	0	0	0	0	100
Houttuynia cordata	cox3	975	798	0	0	0	0	0	100
Magnolia maudiae	cox3	975	798	798	798	20	15	5	75	124,284,296,418,427,433,443,446,550,575,581,584,674,689,728,776,779,827,928,938	124,418,427,433,443,446,550,581,584,689,728,776,827,928,938	284,296,575,674,779
Myristica fragrans	cox3	975	290	798	290	7	6	1	85.7	124,302,418,427,433,443,446	124,418,427,433,443,446	302
Saruma henryi	cox3	975	798	299	299	1	1	0	100	776	776
Saururus cernuus	cox3	975	763	504	469	9	9	0	100	550,581,584,689,728,776,827,928,938	550,581,584,689,728,776,827,928,938
Amborella trichopoda	matR	4443	1932	1918	1918	20	13	7	65	140,270,671,686,727,761,2390,2445,2531,2532,3913,4045,4049,4070,4096,4113,4135,4166,4231,4241	140,671,2390,2531,4045,4049,4070,4096,4113,4135,4166,4231,4241	270,686,727,761,2445,2532,3913
Eupomatia bennettii	matR	4443	1804	397	397	9	9	0	100	4045,4049,4070,4096,4113,4135,4166,4231,4241	4045,4049,4070,4096,4113,4135,4166,4231,4241
Gyrocarpus americanus	matR	4443	1958	409	406	9	9	0	100	4045,4049,4070,4096,4135,4166,4223,4231,4241	4045,4049,4070,4096,4135,4166,4223,4231,4241
Houttuynia cordata	matR	4443	1861	0	0	0	0	0	100
Magnolia maudiae	matR	4443	1959	1959	1959	19	13	6	68.4	140,146,157,502,544,545,671,2390,2531,4045,4049,4070,4096,4135,4166,4223,4231,4241,4251	140,671,2390,2531,4045,4049,4070,4096,4135,4166,4223,4231,4241	146,157,502,544,545,4251
Myristica fragrans	matR	4443	332	262	0	0	0	0	100
Saruma henryi	matR	4443	1949	903	899	10	10	0	100	2531,4045,4049,4070,4096,4135,4166,4223,4231,4241	2531,4045,4049,4070,4096,4135,4166,4223,4231,4241
Saururus cernuus	matR	4443	1625	0	0	0	0	0	100
Amborella trichopoda	mttB	1329	807	0	0	0	0	0	100
Eupomatia bennettii	mttB	1329	719	0	0	0	0	0	100
Gyrocarpus americanus	mttB	1329	760	0	0	0	0	0	100
Houttuynia cordata	mttB	1329	770	0	0	0	0	0	100
Magnolia maudiae	mttB	1329	768	768	768	29	0	29	0	2,233,367,377,389,391,517,520,535,542,604,605,607,638,737,772,797,805,862,869,875,902,934,940,984,991,996,998,1007		2,233,367,377,389,391,517,520,535,542,604,605,607,638,737,772,797,805,862,869,875,902,934,940,984,991,996,998,1007
Myristica fragrans	mttB	1329	0	508	0	0	0	0	100
Saruma henryi	mttB	1329	783	0	0	0	0	0	100
Saururus cernuus	mttB	1329	454	107	0	0	0	0	100
Amborella trichopoda	nad1	1014	386	259	3	0	0	0	100
Eupomatia bennettii	nad1	1014	727	258	258	15	14	1	93.3	758,767,773,776,788,812,835,856,862,863,917,926,931,961,986	758,767,773,776,788,812,835,856,863,917,926,931,961,986	862
Gyrocarpus americanus	nad1	1014	840	754	612	30	29	1	96.7	268,310,311,371,379,496,509,551,586,588,592,595,623,650,758,767,773,776,788,812,835,856,863,917,926,931,942,961,970,986	268,310,311,371,379,496,509,551,586,588,592,595,623,650,758,767,773,776,788,812,835,856,863,917,926,931,961,970,986	942
Houttuynia cordata	nad1	1014	919	83	83	1	1	0	100	404	404
Magnolia maudiae	nad1	1014	978	978	978	35	30	5	85.7	167,215,268,310,311,371,379,404,439,496,498,551,586,588,592,595,623,650,692,701,758,767,773,776,788,812,835,856,863,917,926,931,961,970,986	268,310,311,371,379,404,496,498,551,586,588,592,595,623,650,758,767,773,776,788,812,835,856,863,917,926,931,961,970,986	167,215,439,692,701
Myristica fragrans	nad1	1014	0	786	0	0	0	0	100
Saruma henryi	nad1	1014	978	384	384	16	15	1	93.8	404,496,498,502,509,551,592,623,650,758,767,773,776,788,812,856	404,496,498,509,551,592,623,650,758,767,773,776,788,812,856	502
Saururus cernuus	nad1	1014	304	104	3	0	0	0	100
Amborella trichopoda	nad2	1647	1467	819	819	25	20	5	80	59,386,393,401,407,412,418,420,425,439,479,551,577,772,1260,1306,1317,1378,1408,1451,1580,1583,1588,1589,1637	59,386,407,412,418,439,479,551,577,772,1306,1317,1378,1408,1451,1580,1583,1588,1589,1637	393,401,420,425,1260
Eupomatia bennettii	nad2	1647	1454	788	786	22	22	0	100	247,275,299,350,353,386,392,407,412,418,439,445,452,479,551,577,772,860,872,881,1378,1408	247,275,299,350,353,386,392,407,412,418,439,445,452,479,551,577,772,860,872,881,1378,1408
Gyrocarpus americanus	nad2	1647	1315	1112	988	21	21	0	100	350,353,386,392,407,412,418,439,445,452,479,577,597,722,1127,1157,1244,1306,1378,1408,1637	350,353,386,392,407,412,418,439,445,452,479,577,597,722,1127,1157,1244,1306,1378,1408,1637
Houttuynia cordata	nad2	1647	1467	121	121	1	1	0	100	59	59
Magnolia maudiae	nad2	1647	1467	1467	1467	45	38	7	84.4	59,89,247,256,275,285,299,350,353,392,407,412,418,439,445,452,479,551,577,597,663,722,763,772,860,872,881,1019,1027,1057,1061,1127,1157,1244,1306,1317,1378,1408,1451,1580,1583,1588,1589,1596,1637	59,247,275,285,299,350,353,392,407,412,418,439,445,452,479,551,577,597,663,722,772,860,872,881,1127,1157,1244,1306,1317,1378,1408,1451,1580,1583,1588,1589,1596,1637	89,256,763,1019,1027,1057,1061
Myristica fragrans	nad2	1647	198	871	198	4	3	1	75	1113,1127,1157,1244	1127,1157,1244	1113
Saruma henryi	nad2	1647	1467	1056	1041	17	16	1	94.1	59,285,299,663,737,860,872,1127,1317,1378,1408,1451,1580,1583,1588,1589,1596	59,285,299,663,860,872,1127,1317,1378,1408,1451,1580,1583,1588,1589,1596	737
Saururus cernuus	nad2	1647	777	1056	696	19	18	1	94.7	285,299,386,407,412,418,439,445,452,479,675,1378,1408,1451,1580,1583,1588,1589,1596	285,299,386,407,412,418,439,445,452,479,1378,1408,1451,1580,1583,1588,1589,1596	675
Amborella trichopoda	nad3	408	357	0	0	0	0	0	100
Eupomatia bennettii	nad3	408	357	0	0	0	0	0	100
Gyrocarpus americanus	nad3	408	357	196	196	14	12	2	85.7	212,217,235,236,242,257,258,274,278,293,302,368,395,400	212,235,236,242,257,274,278,293,302,368,395,400	217,258
Houttuynia cordata	nad3	408	357	144	144	3	3	0	100	368,395,400	368,395,400
Magnolia maudiae	nad3	408	357	277	277	18	13	5	72.2	129,151,164,173,212,234,235,236,242,257,260,274,278,293,302,368,395,400	173,212,235,236,242,257,274,278,293,302,368,395,400	129,151,164,234,260
Myristica fragrans	nad3	408	107	161	0	0	0	0	100
Saruma henryi	nad3	408	357	0	0	0	0	0	100
Saururus cernuus	nad3	408	190	217	50	2	2	0	100	173,212	173,212
Amborella trichopoda	nad4	1626	1488	0	0	0	0	0	100
Eupomatia bennettii	nad4	1626	1402	234	226	7	7	0	100	1433,1481,1499,1531,1543,1559,1564	1433,1481,1499,1531,1543,1559,1564
Gyrocarpus americanus	nad4	1626	1488	874	874	25	13	12	52	154,317,380,386,394,419,421,434,451,481,482,494,785,857,860,874,922,926,946,947,1018,1024,1061,1543,1559	785,857,860,874,922,926,946,947,1018,1024,1061,1543,1559	154,317,380,386,394,419,421,434,451,481,482,494
Houttuynia cordata	nad4	1626	1399	387	387	14	13	1	92.9	1211,1231,1234,1244,1250,1313,1314,1319,1433,1481,1499,1531,1543,1559	1211,1231,1234,1244,1250,1313,1319,1433,1481,1499,1531,1543,1559	1314
Magnolia maudiae	nad4	1626	1493	1013	1012	46	27	19	58.7	529,596,629,662,669,671,734,785,857,860,874,922,926,946,947,973,977,986,1018,1024,1061,1108,1109,1112,1118,1130,1135,1138,1193,1211,1231,1234,1244,1250,1253,1274,1313,1319,1433,1449,1481,1499,1531,1543,1559,1564	529,596,785,857,860,874,922,926,946,947,1018,1024,1061,1211,1231,1234,1244,1250,1313,1319,1433,1481,1499,1531,1543,1559,1564	629,662,669,671,734,973,977,986,1108,1109,1112,1118,1130,1135,1138,1193,1253,1274,1449
Myristica fragrans	nad4	1626	0	1465	0	0	0	0	100
Saruma henryi	nad4	1626	1488	93	90	2	2	0	100	529,596	529,596
Saururus cernuus	nad4	1626	733	0	0	0	0	0	100
Amborella trichopoda	nad4L	378	309	238	238	11	9	2	81.8	161,170,175,185,206,254,263,272,305,356,376	161,170,175,185,206,254,263,272,305	356,376
Eupomatia bennettii	nad4L	378	303	0	0	0	0	0	100
Gyrocarpus americanus	nad4L	378	303	0	0	0	0	0	100
Houttuynia cordata	nad4L	378	303	93	93	1	1	0	100	305	305
Magnolia maudiae	nad4L	378	215	303	215	12	8	4	66.7	2,116,122,130,161,170,175,185,206,254,263,272	161,170,175,185,206,254,263,272	2,116,122,130
Myristica fragrans	nad4L	378	0	301	0	0	0	0	100
Saruma henryi	nad4L	378	303	0	0	0	0	0	100
Saururus cernuus	nad4L	378	0	0	0	0	0	0	100
Amborella trichopoda	nad5	2268	2046	115	115	2	1	1	50	279,364	364	279
Eupomatia bennettii	nad5	2268	1916	218	143	0	0	0	100
Gyrocarpus americanus	nad5	2268	1993	1524	1504	13	12	1	92.3	721,734,758,766,770,863,1516,1601,1706,1736,2060,2062,2105	721,734,758,766,770,863,1601,1706,1736,2060,2062,2105	1516
Houttuynia cordata	nad5	2268	1993	183	183	3	3	0	100	2045,2060,2062	2045,2060,2062
Magnolia maudiae	nad5	2268	1992	1993	1991	46	26	20	56.5	161,248,278,321,364,365,380,404,500,512,539,557,566,571,599,616,671,673,721,734,758,766,770,863,881,934,962,974,1019,1277,1286,1295,1415,1508,1601,1676,1694,1715,1736,2003,2039,2044,2045,2060,2062,2105	161,248,278,364,721,734,758,766,770,863,881,934,962,974,1019,1277,1286,1295,1601,1694,1715,1736,2045,2060,2062,2105	321,365,380,404,500,512,539,557,566,571,599,616,671,673,1415,1508,1676,2003,2039,2044
Myristica fragrans	nad5	2268	162	1036	99	2	2	0	100	248,278	248,278
Saruma henryi	nad5	2268	2013	909	904	16	16	0	100	161,721,734,758,766,770,863,881,934,962,974,1019,1694,1706,1715,1736	161,721,734,758,766,770,863,881,934,962,974,1019,1694,1706,1715,1736
Saururus cernuus	nad5	2268	1562	1033	975	10	10	0	100	721,758,770,934,974,1019,1277,1286,1295,1601	721,758,770,934,974,1019,1277,1286,1295,1601
Amborella trichopoda	nad6	1842	630	78	78	0	0	0	100
Eupomatia bennettii	nad6	1842	561	0	0	0	0	0	100
Gyrocarpus americanus	nad6	1842	589	152	152	4	4	0	100	494,499,511,518	494,499,511,518
Houttuynia cordata	nad6	1842	603	343	343	3	3	0	100	494,511,629	494,511,629
Magnolia maudiae	nad6	1842	627	594	498	19	5	14	26.3	17,26,53,76,83,88,89,95,103,162,164,209,254,310,494,499,511,518,629	494,499,511,518,629	17,26,53,76,83,88,89,95,103,162,164,209,254,310
Myristica fragrans	nad6	1842	0	0	0	0	0	0	100
Saruma henryi	nad6	1842	748	0	0	0	0	0	100
Saururus cernuus	nad6	1842	471	335	212	3	2	1	66.7	427,499,511	499,511	427
Amborella trichopoda	nad62	1338	0	0	0	0	0	0	100
Eupomatia bennettii	nad62	1338	561	0	0	0	0	0	100
Gyrocarpus americanus	nad62	1338	623	152	152	4	4	0	100	527,532,544,551	527,532,544,551
Houttuynia cordata	nad62	1338	660	343	343	3	3	0	100	527,544,656	527,544,656
Magnolia maudiae	nad62	1338	639	735	639	19	5	14	26.3	17,26,53,76,83,88,89,95,103,162,164,209,254,310,527,532,544,551,656	527,532,544,551,656	17,26,53,76,83,88,89,95,103,162,164,209,254,310
Myristica fragrans	nad62	1338	0	0	0	0	0	0	100
Saruma henryi	nad62	1338	0	0	0	0	0	0	100
Saururus cernuus	nad62	1338	398	246	119	1	0	1	0	460		460
Amborella trichopoda	nad7	1269	1185	517	517	17	14	3	82.4	425,437,478,551,570,572,573,605,617,1022,1131,1141,1163,1172,1187,1208,1250	437,478,551,572,605,617,1022,1131,1141,1163,1172,1187,1208,1250	425,570,573
Eupomatia bennettii	nad7	1269	876	0	0	0	0	0	100
Gyrocarpus americanus	nad7	1269	802	699	598	11	11	0	100	257,277,284,349,368,377,386,416,437,605,617	257,277,284,349,368,377,386,416,437,605,617
Houttuynia cordata	nad7	1269	1185	245	245	5	5	0	100	551,572,605,617,733	551,572,605,617,733
Magnolia maudiae	nad7	1269	1185	1185	1185	41	29	12	70.7	47,54,86,92,170,233,242,257,277,284,349,368,377,386,416,437,466,478,551,572,605,617,733,752,778,793,794,823,843,849,911,1001,1022,1054,1131,1141,1163,1172,1187,1208,1250	86,92,170,233,242,257,277,284,349,368,377,386,416,437,466,478,551,572,605,617,733,1022,1131,1141,1163,1172,1187,1208,1250	47,54,752,778,793,794,823,843,849,911,1001,1054
Myristica fragrans	nad7	1269	501	679	191	3	3	0	100	572,605,617	572,605,617
Saruma henryi	nad7	1269	1186	101	101	0	0	0	100
Saururus cernuus	nad7	1269	709	1131	709	23	22	1	95.7	86,92,170,233,242,277,284,348,349,368,377,386,416,437,466,572,605,617,1163,1172,1187,1208,1250	86,92,170,233,242,277,284,349,368,377,386,416,437,466,572,605,617,1163,1172,1187,1208,1250	348
Amborella trichopoda	nad9	708	573	0	0	0	0	0	100
Eupomatia bennettii	nad9	708	573	0	0	0	0	0	100
Gyrocarpus americanus	nad9	708	573	84	84	1	1	0	100	602	602
Houttuynia cordata	nad9	708	572	0	0	0	0	0	100
Magnolia maudiae	nad9	708	573	573	570	15	12	3	80	50,134,155,209,213,232,265,340,353,398,428,458,466,499,602	209,213,232,265,340,353,398,428,458,466,499,602	50,134,155
Myristica fragrans	nad9	708	349	573	349	11	11	0	100	209,213,232,265,340,353,398,428,458,466,499	209,213,232,265,340,353,398,428,458,466,499
Saruma henryi	nad9	708	573	0	0	0	0	0	100
Saururus cernuus	nad9	708	468	518	413	9	9	0	100	209,232,265,340,398,428,458,466,499	209,232,265,340,398,428,458,466,499
Amborella trichopoda	rpl10	657	0	0	0	0	0	0	100
Eupomatia bennettii	rpl10	657	492	0	0	0	0	0	100
Gyrocarpus americanus	rpl10	657	486	486	486	11	9	2	81.8	80,86,90,104,173,215,308,321,374,419,435	80,86,104,173,215,321,374,419,435	90,308
Houttuynia cordata	rpl10	657	478	0	0	0	0	0	100
Magnolia maudiae	rpl10	657	480	480	480	9	9	0	100	80,86,104,173,215,321,374,419,435	80,86,104,173,215,321,374,419,435
Myristica fragrans	rpl10	657	334	0	0	0	0	0	100
Saruma henryi	rpl10	657	486	0	0	0	0	0	100
Saururus cernuus	rpl10	657	0	506	0	0	0	0	100
Amborella trichopoda	rpl16	609	411	488	411	6	5	1	83.3	214,216,266,406,509,581	214,266,406,509,581	216
Eupomatia bennettii	rpl16	609	510	0	0	0	0	0	100
Gyrocarpus americanus	rpl16	609	509	512	509	11	11	0	100	88,102,214,266,267,338,406,495,509,575,581	88,102,214,266,267,338,406,495,509,575,581
Houttuynia cordata	rpl16	609	509	512	509	4	4	0	100	88,264,406,581	88,264,406,581
Magnolia maudiae	rpl16	609	435	513	435	9	9	0	100	214,266,267,338,406,495,509,575,581	214,266,267,338,406,495,509,575,581
Myristica fragrans	rpl16	609	209	512	209	5	5	0	100	406,495,509,575,581	406,495,509,575,581
Saruma henryi	rpl16	609	485	512	485	12	12	0	100	88,102,214,264,266,267,338,406,495,509,575,581	88,102,214,264,266,267,338,406,495,509,575,581
Saururus cernuus	rpl16	609	272	512	272	6	6	0	100	264,266,267,338,406,495	264,266,267,338,406,495
Amborella trichopoda	rpl2	2430	1899	612	612	2	0	2	0	1836,2178		1836,2178
Eupomatia bennettii	rpl2	2430	1425	645	542	0	0	0	100
Gyrocarpus americanus	rpl2	2430	1677	560	560	0	0	0	100
Houttuynia cordata	rpl2	2430	286	1132	286	1	0	1	0	1962		1962
Magnolia maudiae	rpl2	2430	1665	1665	1665	5	2	3	40	63,210,260,364,913	260,913	63,210,364
Myristica fragrans	rpl2	2430	1130	1412	964	2	2	0	100	260,913	260,913
Saruma henryi	rpl2	2430	1533	0	0	0	0	0	100
Saururus cernuus	rpl2	2430	152	544	152	1	0	1	0	219		219
Amborella trichopoda	rpl5	762	558	0	0	0	0	0	100
Eupomatia bennettii	rpl5	762	563	0	0	0	0	0	100
Gyrocarpus americanus	rpl5	762	558	527	527	10	10	0	100	19,47,59,71,76,250,253,532,671,674	19,47,59,71,76,250,253,532,671,674
Houttuynia cordata	rpl5	762	534	534	534	12	12	0	100	47,59,71,76,149,250,253,467,479,532,671,674	47,59,71,76,149,250,253,467,479,532,671,674
Magnolia maudiae	rpl5	762	561	561	561	13	13	0	100	19,47,59,71,76,149,250,253,467,479,532,671,674	19,47,59,71,76,149,250,253,467,479,532,671,674
Myristica fragrans	rpl5	762	0	558	0	0	0	0	100
Saruma henryi	rpl5	762	561	584	561	11	11	0	100	19,47,59,71,76,149,250,253,479,671,674	19,47,59,71,76,149,250,253,479,671,674
Saururus cernuus	rpl5	762	169	540	169	2	2	0	100	532,671	532,671
Amborella trichopoda	rps1	969	579	0	0	0	0	0	100
Eupomatia bennettii	rps1	969	583	0	0	0	0	0	100
Gyrocarpus americanus	rps1	969	609	609	609	8	4	4	50	23,42,71,128,161,221,704,764	71,128,161,221	23,42,704,764
Houttuynia cordata	rps1	969	468	0	0	0	0	0	100
Magnolia maudiae	rps1	969	606	555	555	6	5	1	83.3	71,128,161,221,731,839	71,128,161,221,731	839
Myristica fragrans	rps1	969	0	0	0	0	0	0	100
Saruma henryi	rps1	969	604	128	128	1	1	0	100	731	731
Saururus cernuus	rps1	969	244	210	210	1	1	0	100	731	731
Amborella trichopoda	rps10	465	330	330	330	5	3	2	60	2,102,177,319,463	2,319,463	102,177
Eupomatia bennettii	rps10	465	330	335	330	4	4	0	100	2,319,416,463	2,319,416,463
Gyrocarpus americanus	rps10	465	311	330	311	3	3	0	100	2,319,416	2,319,416
Houttuynia cordata	rps10	465	293	343	293	5	5	0	100	2,19,319,416,463	2,19,319,416,463
Magnolia maudiae	rps10	465	330	330	330	5	5	0	100	2,19,319,416,463	2,19,319,416,463
Myristica fragrans	rps10	465	0	330	0	0	0	0	100
Saruma henryi	rps10	465	333	333	333	5	5	0	100	2,19,319,416,463	2,19,319,416,463
Saururus cernuus	rps10	465	83	333	83	2	2	0	100	416,463	416,463
Amborella trichopoda	rps11	804	504	511	504	4	3	1	75	180,197,302,802	180,197,802	302
Eupomatia bennettii	rps11	804	516	0	0	0	0	0	100
Gyrocarpus americanus	rps11	804	518	543	518	4	4	0	100	180,197,278,281	180,197,278,281
Houttuynia cordata	rps11	804	513	0	0	0	0	0	100
Magnolia maudiae	rps11	804	516	516	516	5	4	1	80	93,197,278,281,495	197,278,281,495	93
Myristica fragrans	rps11	804	256	516	256	3	2	1	66.7	495,642,802	495,802	642
Saruma henryi	rps11	804	507	507	507	5	5	0	100	180,197,281,495,802	180,197,281,495,802
Saururus cernuus	rps11	804	194	513	194	1	1	0	100	495	495
Amborella trichopoda	rps12	423	378	378	378	9	9	0	100	103,110,151,152,202,227,299,314,319	103,110,151,152,202,227,299,314,319
Eupomatia bennettii	rps12	423	326	0	0	0	0	0	100
Gyrocarpus americanus	rps12	423	378	342	342	9	9	0	100	74,103,110,118,152,202,227,238,299	74,103,110,118,152,202,227,238,299
Houttuynia cordata	rps12	423	326	384	326	5	5	0	100	74,103,110,227,238	74,103,110,227,238
Magnolia maudiae	rps12	423	378	378	378	11	11	0	100	74,103,110,118,152,202,227,238,299,314,319	74,103,110,118,152,202,227,238,299,314,319
Myristica fragrans	rps12	423	292	318	232	11	11	0	100	103,110,118,151,152,202,227,238,299,314,319	103,110,118,151,152,202,227,238,299,314,319
Saruma henryi	rps12	423	379	0	0	0	0	0	100
Saururus cernuus	rps12	423	183	303	183	4	4	0	100	74,103,110,152	74,103,110,152
Amborella trichopoda	rps13	648	351	0	0	0	0	0	100
Eupomatia bennettii	rps13	648	351	0	0	0	0	0	100
Gyrocarpus americanus	rps13	648	351	277	277	2	2	0	100	195,352	195,352
Houttuynia cordata	rps13	648	351	0	0	0	0	0	100
Magnolia maudiae	rps13	648	351	370	351	7	5	2	71.4	41,89,119,166,195,352,383	119,166,195,352,383	41,89
Myristica fragrans	rps13	648	234	329	234	3	3	0	100	195,352,383	195,352,383
Saruma henryi	rps13	648	351	201	201	3	3	0	100	119,166,195	119,166,195
Saururus cernuus	rps13	648	328	300	277	4	4	0	100	119,166,195,383	119,166,195,383
Amborella trichopoda	rps14	408	303	0	0	0	0	0	100
Eupomatia bennettii	rps14	408	303	0	0	0	0	0	100
Gyrocarpus americanus	rps14	408	303	303	303	2	2	0	100	299,376	299,376
Houttuynia cordata	rps14	408	303	295	295	2	1	1	50	246,376	376	246
Magnolia maudiae	rps14	408	303	303	303	4	2	2	50	150,299,300,376	299,376	150,300
Myristica fragrans	rps14	408	0	303	0	0	0	0	100
Saruma henryi	rps14	408	303	313	301	1	1	0	100	376	376
Saururus cernuus	rps14	408	0	303	0	0	0	0	100
Amborella trichopoda	rps19	624	327	282	282	4	4	0	100	261,286,287,359	261,286,287,359
Eupomatia bennettii	rps19	624	282	282	282	5	5	0	100	239,261,286,287,359	239,261,286,287,359
Gyrocarpus americanus	rps19	624	273	273	273	5	5	0	100	239,261,286,287,359	239,261,286,287,359
Houttuynia cordata	rps19	624	0	0	0	0	0	0	100
Magnolia maudiae	rps19	624	282	282	282	6	5	1	83.3	60,239,261,286,287,359	239,261,286,287,359	60
Myristica fragrans	rps19	624	0	270	0	0	0	0	100
Saruma henryi	rps19	624	282	0	0	0	0	0	100
Saururus cernuus	rps19	624	0	245	0	0	0	0	100
Amborella trichopoda	rps2	1449	666	0	0	0	0	0	100
Eupomatia bennettii	rps2	1449	621	0	0	0	0	0	100
Gyrocarpus americanus	rps2	1449	621	104	104	2	2	0	100	679,686	679,686
Houttuynia cordata	rps2	1449	611	0	0	0	0	0	100
Magnolia maudiae	rps2	1449	614	615	614	9	4	5	44.4	215,236,471,569,584,590,655,679,686	215,236,679,686	471,569,584,590,655
Myristica fragrans	rps2	1449	87	621	87	2	2	0	100	679,686	679,686
Saruma henryi	rps2	1449	611	0	0	0	0	0	100
Saururus cernuus	rps2	1449	291	610	291	2	2	0	100	215,236	215,236
Amborella trichopoda	rps3	3366	1671	634	624	5	5	0	100	833,3151,3202,3233,3256	833,3151,3202,3233,3256
Eupomatia bennettii	rps3	3366	1562	0	0	0	0	0	100
Gyrocarpus americanus	rps3	3366	1515	1185	1045	9	9	0	100	185,833,1544,2921,3083,3151,3202,3233,3256	185,833,1544,2921,3083,3151,3202,3233,3256
Houttuynia cordata	rps3	3366	1584	483	370	2	1	1	50	3001,3233	3233	3001
Magnolia maudiae	rps3	3366	1572	1580	1506	14	11	3	78.6	185,219,833,1238,1544,1841,2378,2894,2921,3083,3151,3202,3233,3256	185,833,1544,1841,2378,2921,3083,3151,3202,3233,3256	219,1238,2894
Myristica fragrans	rps3	3366	173	586	0	0	0	0	100
Saruma henryi	rps3	3366	1616	256	256	4	4	0	100	3083,3151,3233,3256	3083,3151,3233,3256
Saururus cernuus	rps3	3366	760	1535	603	6	6	0	100	1841,2378,2921,3083,3151,3202	1841,2378,2921,3083,3151,3202
Amborella trichopoda	rps4	1845	1065	570	570	10	8	2	80	564,572,603,1019,1260,1647,1685,1696,1706,1721	564,572,1260,1647,1685,1696,1706,1721	603,1019
Eupomatia bennettii	rps4	1845	1053	72	72	3	3	0	100	1772,1781,1786	1772,1781,1786
Gyrocarpus americanus	rps4	1845	1072	371	367	5	5	0	100	397,425,554,564,572	397,425,554,564,572
Houttuynia cordata	rps4	1845	992	0	0	0	0	0	100
Magnolia maudiae	rps4	1845	1071	1071	1071	26	23	3	88.5	89,94,95,106,193,224,253,262,344,353,368,380,397,425,554,572,1260,1353,1647,1685,1696,1706,1721,1772,1781,1786	89,94,106,224,253,262,344,353,368,380,397,425,554,572,1260,1647,1685,1696,1706,1721,1772,1781,1786	95,193,1353
Myristica fragrans	rps4	1845	192	532	156	6	6	0	100	344,353,368,380,397,425	344,353,368,380,397,425
Saruma henryi	rps4	1845	1056	0	0	0	0	0	100
Saururus cernuus	rps4	1845	306	518	306	10	10	0	100	89,94,106,224,253,262,344,353,368,380	89,94,106,224,253,262,344,353,368,380
Amborella trichopoda	rps7	747	447	0	0	0	0	0	100
Eupomatia bennettii	rps7	747	450	0	0	0	0	0	100
Gyrocarpus americanus	rps7	747	450	365	365	2	1	1	50	309,605	605	309
Houttuynia cordata	rps7	747	447	0	0	0	0	0	100
Magnolia maudiae	rps7	747	450	450	450	3	1	2	33.3	383,544,605	605	383,544
Myristica fragrans	rps7	747	414	0	0	0	0	0	100
Saruma henryi	rps7	747	447	0	0	0	0	0	100
Saururus cernuus	rps7	747	175	0	0	0	0	0	100
Amborella trichopoda	sdh3	1092	396	0	0	0	0	0	100
Eupomatia bennettii	sdh3	1092	231	0	0	0	0	0	100
Gyrocarpus americanus	sdh3	1092	256	329	252	6	0	6	0	97,142,149,186,202,209		97,142,149,186,202,209
Houttuynia cordata	sdh3	1092	261	301	258	0	0	0	100
Magnolia maudiae	sdh3	1092	141	275	116	0	0	0	100
Myristica fragrans	sdh3	1092	0	0	0	0	0	0	100
Saruma henryi	sdh3	1092	300	0	0	0	0	0	100
Saururus cernuus	sdh3	1092	0	0	0	0	0	0	100
Amborella trichopoda	sdh4	537	369	274	274	8	6	2	75	29,39,164,173,174,215,221,277	29,39,164,173,221,277	174,215
Eupomatia bennettii	sdh4	537	421	0	0	0	0	0	100
Gyrocarpus americanus	sdh4	537	449	0	0	0	0	0	100
Houttuynia cordata	sdh4	537	442	0	0	0	0	0	100
Magnolia maudiae	sdh4	537	405	447	405	10	8	2	80	29,39,131,164,173,221,277,355,378,401	29,39,164,173,221,277,378,401	131,355
Myristica fragrans	sdh4	537	0	283	0	0	0	0	100
Saruma henryi	sdh4	537	447	118	118	0	0	0	100
Saururus cernuus	sdh4	537	442	373	373	8	7	1	87.5	29,39,164,221,277,331,378,401	29,39,164,221,277,378,401	331
