## Supplementary material for "Organellar data sets confirm overall angiosperm relationships if problematic RNA-edit sites are accounted for in mitochondrial genomes": Table S5

### Sheet: Sheet1
Table S5. Bootstrap support for major clades in angiosperm phylogeny (excluding those within monocots and eudicots). The table is ordered by plastid bootstrap support within each block. See Table 1 for other more commonly found clades.
	Clade Support
Clade1	Plastid (pt) data	Mitochondrial (mt) data; RNA edits excluded	Mitochondrial (mt) data; RNA edits retained	Combined pt and mt data; mitochondrial RNA edits excluded
Families
Annonaceae	100	100	0	100
Aristolochiaceae	100	100	36	100
Asaraceae	100	100	14	100
Atherospermataceae	100	0	0	100
Austrobaileyaceae	100	n/a2	n/a2	100
Cabombaceae	100	n/a2	n/a2	100
Calycanthaceae	100	100	100	100
Cannellaceae	100	100	0	100
Ceratophyllaceae	100	n/a2	n/a2	100
Chloranthaceae	100	100	100	100
Degeneriaceae	100	4	1	100
Eupomatiaceae	100	84	0	100
Hernandiaceae	100	n/a2	n/a2	100
Himantandraceae	100	n/a2	n/a2	100
Hydatellaceae	100	100	100	100
Lauraceae	100	94	0	100
Magnoliaceae	100	36	0	100
Monimiaceae	100	92	77	100
Myristicaceae	100	n/a2	n/a2	100
Piperaceae	100	100	100	100
Saururaceae	100	100	10	100
Schisandraceae	100	100	10	100
Siparunaceae	100	n/a2	n/a2	100
Trimeniaceae	100	n/a2	n/a2	100
Winteraceae	100	n/a2	n/a2	100
Nymphaeaceae	32	18	34	19
Higher-level clades (seen in our best trees)
(Eupomatiaceae, Annonaceae)	100	78	80	100
(Degeneriaceae, Himantandraceae)	79	0	0	74
Higher-level clades of interest (other publications)
(Degeneriaceae, Myristicaceae)	0	0	0	0
(Degeneriaceae, Himantandraceae, Magnoliaceae)	5	18	0	4
(Degeneriaceae, Himantandraceae, Magnoliaceae, Myristicaceae)	0	0	0	0
(Degeneriaceae, Himantandraceae, Eupomatiaceae, Annonaceae)	73	6	0	72
(Degeneriaceae, Himantandraceae, Eupomatiaceae, Annonaceae, Magnoliaceae)	100	98	0	100
(Degeneriaceae, Himantandraceae, Eupomatiaceae, Annonaceae, Myristicaceae)	0	0	0	0
1Table excludes several monotypic orders/families and those represented by single species here (note that several of these included technical replicates in individual analyses, e.g., Amborellaceae, Ceratophyllaceae; see Fig. 1).
2n/a: Lineage represented by one taxon only in this data set
