## Supplementary material for "Organellar data sets confirm overall angiosperm relationships if problematic RNA-edit sites are accounted for in mitochondrial genomes": Table S7

### Sheet: Caption
Table S7. Models inferred from IQ-TREE model tester. The sheet name refers to each dataset examined. "posX" refers to the codon position for each gene. "mt" and "pt" refer to the mitochondrial and plastid versions of the gene, respectively.

### Sheet: Species Used
Species
Ginkgo biloba Genbank
Cycas taitungensis Genbank
Dioon edule WLIC
Welwitschia mirabilis Genbank
Gnetum montanum GTHK
Abies lasiocarpa VSRH
Araucaria rulei XTZO
Podocarpus rubens XLGK
Sciadopitys verticillata YFZK
Cephalotaxus harringtonia NVGZ
Torreya nucifera HQOM
Juniperus scopulorum XMGP
Amborella trichopoda Genbank
Amborella trichopoda URDJ
Nuphar advena WTKZ
Cabomba caroliniana Murray 96-181
Barclaya longifolia D. Les s.n.
Euryale ferox D. Les s.n.
Victoria cruziana D. Les s.n.
Trithuria cookeana Macfarlane et al. 4217
Trithuria lanterna Macfarlane et al. 4268
Trithuria submersa West Taylor 61
Trithuria aff. australis Rudall s.n.
Trithuria filamentosa Graham
Austrobaileya scandens FZJL
Trimenia nukuhivensis Feild s.n.
Illicium floridanum VZCI
Acorus americanus MTII
Spirodela polyrhiza Genbank
Helonias bullata OOSO
Phoenix dactylifera Genbank
Ceratophyllum demersum NPND
Ascarina rubricaulis WZFE
Sarcandra glabra OSHQ
Akebia trifoliata CCID
Buxus sempervirens IWMW
Solanum americanum DLJZ
Lupinus angustifolius TTRG
Gossypium hirsutum Genbank
Drimys winteri WKSU
Warburgia salutaris Chase M.W. 9647
Piper auritum MUNP
Houttuynia cordata CSSK
Houttuynia cordata Qiu 92016
Saururus cernuus Qiu 97098
Saururus cernuus OPDF
Saruma henryi NC_039933
Saruma henryi QDVW
Aristolochia fimbriata Genbank
Lactoris fernandeziana Chase M.W. 1014
Chimonanthus praecox PBL-001234, PBL-000998
Glossocalyx longicuspis J. Massoni 10
Gomortega keule MAQO
Laurelia sempervirens WAIL
Hedycarya arborea RBGE 19900026
Gyrocarpus americanus BSVG
Gyrocarpus americanus Chase 317
Cassytha filiformis VYLQ
Litsea pungens Marques UBC BG 36636
Umbellularia californica PBL-001055
Sassafras albidum ABSS
Myristica fragrans Soltis s.n.
Myristica fragrans OBPL
Degeneria vitiensis Genbank
Liriodendron tulipifera Genbank
Degeneria roseiflora Genbank
Magnolia maudiae PBL-010709
Magnolia maudiae XQWC
Galbulimima belgraveana Weston, P.H. 929
Eupomatia bennettii DHPO
Eupomatia bennettii Qiu 90022
Lettowianthus stellatus T.L.P. Couvreur 48
Meiocarpidium oliverianum J. Massoni 15
Annickia kummerae T.L.P. Couvreur 16
Mwasumbia alba T.L.P. Couvreur 75
Mkilua fragrans T.L.P. Couvreur 25
Sanrafaelia ruffonammari T.L.P. Couvreur 6
Monodora myristica T.L.P. Couvreur 514

### Sheet: Plastid
Model	Partition Subset
GTR+F+R3	accD_pos1, ndhF_pos1, rpoA_pos1
TVM+F+R4	accD_pos2, ccsA_pos1, matK_pos2, psbH_pos3, psbK_pos1, rpl32_pos1, rpl32_pos2, rps16_pos2
GTR+F+R4	accD_pos3, atpF_pos3, atpH_pos3, atpI_pos3, cemA_pos3, ndhA_pos3, ndhC_pos3, ndhE_pos3, ndhG_pos3, ndhH_pos3, ndhK_pos3, psaI_pos3, psbK_pos3, psbZ_pos3, rpl14_pos3, rpl20_pos3, rpl33_pos3, rpoB_pos3, rpoC1_pos3, rps14_pos3, rps16_pos3, rps2_pos3, rps4_pos3, rps8_pos3, ycf4_pos3
GTR+F+R5	atpA_pos1, atpB_pos1, atpI_pos1, ndhB_pos1, ndhE_pos1, ndhH_pos1, ndhI_pos2, ndhJ_pos1, petD_pos1, petG_pos1, petG_pos2, petN_pos1, psaJ_pos2, psbB_pos1, psbI_pos1, psbM_pos1, psbT_pos1, psbZ_pos1, rpl16_pos2, rpl2_pos2, rpl36_pos2, rps7_pos2, ycf3_pos1, ycf4_pos2
TPM3+F+R6	atpA_pos2, atpB_pos2, atpI_pos2, ndhH_pos2, ndhJ_pos2, petA_pos2, psaB_pos1, psaC_pos1, psbE_pos2, psbF_pos1, psbL_pos1, psbM_pos2, psbT_pos2, rpl14_pos2, rps12_pos1, rps12_pos2
TVM+F+R4	atpA_pos3, atpB_pos3, atpE_pos3, petA_pos3, petB_pos3, petD_pos3, psaC_pos3, psaJ_pos3, psbB_pos3, rbcL_pos3
GTR+F+R3	atpE_pos1, atpF_pos1, rpoB_pos1, rpoC1_pos1, rps11_pos1, rps11_pos2, rps16_pos1, rps2_pos1, rps4_pos1
TVM+F+R4	atpE_pos2, atpF_pos2, cemA_pos2, ndhA_pos1, ndhB_pos3, ndhC_pos1, ndhD_pos1, ndhG_pos1, ndhI_pos1, ndhK_pos1, ndhK_pos2, psbJ_pos1, psbM_pos3, rpl14_pos1, rpl23_pos2, rpoB_pos2, rpoC1_pos2, rps12_pos3, rps14_pos1, rps2_pos2, rps4_pos2, rps7_pos3, rps8_pos2, ycf4_pos1
TIM+F+I+G4	atpH_pos1, petB_pos1, psbA_pos1, psbC_pos1, psbD_pos1, psbN_pos1, psbN_pos2
TPM3+F+R7	atpH_pos2, petB_pos2, petD_pos2, petN_pos2, psaA_pos2, psaB_pos2, psaC_pos2, psbA_pos2, psbB_pos2, psbC_pos2, psbD_pos2, psbI_pos2
TVM+F+R4	ccsA_pos2, cemA_pos1, petL_pos1, petL_pos3, psbL_pos3, rpl20_pos2, rpl33_pos2, rpoA_pos2, rpoC2_pos2, rps15_pos2, rps19_pos2, rps3_pos2
GTR+F+I+G4	ccsA_pos3, matK_pos3, rps19_pos3
TVM+F+G4	clpP_pos1
TVM+F+G4	clpP_pos2
GTR+F+R4	clpP_pos3, infA_pos3, ndhD_pos3, ndhI_pos3, psbI_pos3, rpoA_pos3, rpoC2_pos3, rps11_pos3, rps15_pos3, rps3_pos3
GTR+F+R3	infA_pos1, infA_pos2, psbF_pos3, rpl20_pos1, rpl23_pos3, rpl33_pos1, rpoC2_pos1, rps15_pos1, rps19_pos1, rps3_pos1, rps8_pos1
TVM+F+G4	matK_pos1, psbT_pos3, rpl16_pos3
TPM3u+F+R4	ndhA_pos2, ndhC_pos2, ndhD_pos2, ndhG_pos2, psaJ_pos1, psbH_pos1, psbH_pos2, psbK_pos2, psbZ_pos2
HKY+F+R4	ndhB_pos2, ndhE_pos2
TIM3+F+I+G4	ndhF_pos2
TVM+F+I+G4	ndhF_pos3, rpl22_pos3, rpl32_pos3
GTR+F+R4	ndhJ_pos3, psaA_pos3, psaB_pos3, psaI_pos1, psbC_pos3, psbD_pos3, psbJ_pos3, rpl36_pos3
K3Pu+F+R3	petA_pos1, rpl16_pos1, rpl2_pos1, rpl23_pos1, rpl36_pos1, rps7_pos1
TVM+F+I+G4	petG_pos3, petN_pos3, psbE_pos3, psbN_pos3, ycf3_pos3
TN+F+G4	petL_pos2, psbL_pos2
K3P+I+G4	psaA_pos1, psbE_pos1
TN+F+I+G4	psaI_pos2, psbJ_pos2, rps14_pos2, ycf3_pos2
GTR+F+G4	psbA_pos3
HKY+F+I+G4	psbF_pos2
TIM+F+I+G4	rbcL_pos1
JC+I+G4	rbcL_pos2
K3Pu+F+G4	rpl2_pos3
K3Pu+F+G4	rpl22_pos1
TIM3+F+G4	rpl22_pos2
TIM3+F+G4	rps18_pos1
HKY+F+G4	rps18_pos2
HKY+F+G4	rps18_pos3

### Sheet: Mitochondrion Unedited
Model	Partition Subset
GTR+F+R3	atp1_pos1, rps11_pos1, rps13_pos1
GTR+F+R4	atp1_pos2, cob_pos1, cox3_pos1, nad1_pos1, nad2_pos1, nad4_pos1, nad4L_pos1, nad5_pos1, nad6_pos1, nad62_pos1, nad7_pos3, nad9_pos1, nad9_pos2, rpl16_pos1, rps14_pos2, rps2_pos1, rps7_pos1
GTR+F+R4	atp1_pos3, atp4_pos2, atp8_pos3, atp9_pos3, ccmC_pos3, rps10_pos3, rps3_pos3, sdh4_pos3
SYM+R3	atp4_pos1, ccmFC_pos1, ccmFC_pos2, ccmFN_pos1, ccmFN_pos2, matR_pos1, matR_pos2, matR_pos3, rpl16_pos3, rpl2_pos1, rpl5_pos1, rps1_pos2, rps11_pos2, rps11_pos3, rps12_pos3, rps13_pos2, rps19_pos2, rps19_pos3, rps3_pos2, sdh4_pos1
TVM+F+R3	atp4_pos3, ccmFN_pos3, cox2_pos3, mttB_pos3, nad4L_pos3, nad62_pos3, rps10_pos1, rps10_pos2, rps13_pos3, rps2_pos3, rps4_pos3
GTR+F+R4	atp6_pos1, atp6_pos2, ccmB_pos2, ccmC_pos2, mttB_pos2, sdh4_pos2
K3Pu+F+R3	atp6_pos3
GTR+F+R3	atp8_pos1, ccmB_pos3, rpl10_pos2, rpl10_pos3, rpl5_pos2, rpl5_pos3, rps1_pos1, rps19_pos1, rps3_pos1, rps4_pos1, rps4_pos2, rps7_pos3
K3Pu+F+G4	atp8_pos2, rpl2_pos3, rps14_pos3
TIM3e+I+G4	atp9_pos1, nad7_pos2, rps12_pos1
TN+F+R2	atp9_pos2, nad3_pos2, nad4_pos2, nad4L_pos2
GTR+F+R4	ccmB_pos1, ccmFC_pos3, cob_pos3, cox1_pos3, cox3_pos3, nad5_pos3, nad6_pos3, nad9_pos3, rps14_pos1
SYM+R3	ccmC_pos1, cox2_pos1, mttB_pos1
GTR+F+R3	cob_pos2, cox1_pos2, cox3_pos2, nad1_pos2, nad2_pos2, nad5_pos2, nad62_pos2
TIMe+R2	cox1_pos1, nad7_pos1
TN+F+R4	cox2_pos2, nad3_pos1, nad6_pos2, rpl16_pos2, rps12_pos2
TIM+F+R3	nad1_pos3, nad2_pos3, nad3_pos3, nad4_pos3
JC	rpl10_pos1
TIM2e+R2	rpl2_pos2, rps2_pos2, rps7_pos2
K3P+R2	rps1_pos3
HKY+F+G4	sdh3_pos1
TPM3+F+G4	sdh3_pos2
GTR+F+G4	sdh3_pos3

### Sheet: Mitochondrion Edited
Model	Partition Subset
GTR+F+R3	atp1_pos1, cox2_pos1, nad9_pos1, rpl16_pos2, rps13_pos1, rps14_pos2
TPM3u+F+R3	atp1_pos2, cob_pos2, cox2_pos2, nad6_pos2, nad62_pos2, nad7_pos3
GTR+F+R4	atp1_pos3, atp4_pos3, atp8_pos3, ccmC_pos3, rps10_pos3, rps14_pos3, rps3_pos3, rps4_pos3, sdh4_pos3
TVM+F+R3	atp4_pos1, atp4_pos2, atp8_pos1, atp8_pos2, ccmB_pos1, ccmFC_pos3, ccmFN_pos3, cox2_pos3, nad4L_pos3, nad62_pos3, rpl2_pos3, rps2_pos3, sdh4_pos2
TVMe+R3	atp6_pos1
TIM2e+R2	atp6_pos2
K3Pu+F+R3	atp6_pos3, sdh3_pos1
GTR+F+R3	atp9_pos1, cob_pos1, cox3_pos1, nad1_pos1, nad2_pos1, nad4_pos1, nad4L_pos1, nad5_pos1, nad6_pos1, nad62_pos1, nad9_pos2, rpl16_pos1
TIM+F+R3	atp9_pos2, nad3_pos1, nad3_pos2, nad4_pos2
K3Pu+F+G4	atp9_pos3, mttB_pos3, nad6_pos3, rps10_pos1, rps19_pos1, rps19_pos3, rps7_pos3
GTR+F+R4	ccmB_pos2, ccmC_pos2, cob_pos3, cox1_pos3, cox3_pos3, mttB_pos2, nad5_pos3, nad9_pos3, rpl10_pos3, rpl5_pos2
GTR+F+R3	ccmB_pos3, ccmC_pos1, mttB_pos1, nad1_pos3, nad2_pos3, nad3_pos3, nad4_pos3, rpl16_pos3
TVMe+R3	ccmFC_pos1, ccmFC_pos2, ccmFN_pos1, ccmFN_pos2, matR_pos2, matR_pos3, rps1_pos2, rps11_pos2, rps19_pos2, rps3_pos2, rps4_pos2, sdh4_pos1
TNe+R2	cox1_pos1, cox1_pos2, nad7_pos1, nad7_pos2, rps12_pos1, rps12_pos2
TIM3+F+G4	cox3_pos2, nad1_pos2, nad2_pos2, nad4L_pos2, nad5_pos2
K3Pu+F+R2	matR_pos1
JC	rpl10_pos1
K2P	rpl10_pos2
TVM+F+R3	rpl2_pos1, rpl5_pos1, rpl5_pos3, rps1_pos1, rps10_pos2, rps11_pos1, rps11_pos3, rps12_pos3, rps13_pos2, rps13_pos3, rps14_pos1, rps2_pos1, rps3_pos1, rps4_pos1, rps7_pos1
TIM2e+R2	rpl2_pos2, rps2_pos2, rps7_pos2
K3P+R2	rps1_pos3
TPM3u+F+G4	sdh3_pos2
TVMe+G4	sdh3_pos3

### Sheet: Combined
Model	Partition Subset
GTR+F+R3	mt-atp1_pos1 mt-cox2_pos1 mt-nad9_pos1 mt-rps7_pos1 pt-atpA_pos1 pt-rbcL_pos1
TIM3+F+R3	mt-atp1_pos2 mt-rps12_pos2 pt-atpA_pos2 pt-atpB_pos2 pt-atpI_pos2 pt-ndhH_pos2 pt-ndhJ_pos2 pt-petA_pos2 pt-petD_pos2 pt-petG_pos1 pt-psbE_pos2 pt-psbM_pos2 pt-psbT_pos2
TIM+F+R3	mt-atp1_pos3 mt-atp4_pos3 mt-atp8_pos3 mt-atp9_pos3 mt-ccmC_pos3 mt-nad6_pos3 mt-rps10_pos3 mt-rps11_pos3 mt-rps3_pos3 mt-rps4_pos3 mt-rps7_pos3 mt-sdh4_pos3
TVM+F+R3	mt-atp4_pos1 mt-matR_pos1 mt-matR_pos3 mt-rpl2_pos1 mt-rpl5_pos1 mt-rpl5_pos3 mt-rps1_pos1 mt-rps11_pos1 mt-rps3_pos1
K2P+G4	mt-atp4_pos2 pt-rps11_pos2
TVMe+R3	mt-atp6_pos1
K3Pu+F+R3	mt-atp6_pos2
K3Pu+F+R3	mt-atp6_pos3 mt-sdh3_pos1 mt-sdh3_pos3 pt-rpl32_pos1
TVM+F+R3	mt-atp8_pos1 mt-ccmFN_pos3 mt-mt-tB_pos3 mt-nad62_pos3 mt-rpl10_pos3 mt-rpl2_pos3 mt-rps10_pos2 mt-rps11_pos2 mt-rps19_pos3 mt-rps2_pos3 mt-rps4_pos2
SYM+R3	mt-atp8_pos2 mt-ccmFC_pos1 mt-ccmFC_pos2 mt-ccmFN_pos1 mt-ccmFN_pos2 mt-matR_pos2 mt-rpl10_pos2 mt-rpl2_pos2 mt-rpl5_pos2 mt-rps1_pos2 mt-rps14_pos2 mt-rps2_pos2 mt-rps3_pos2 mt-rps7_pos2 mt-sdh4_pos1 pt-ycf4_pos1
GTR+F+R3	mt-atp9_pos1 pt-atpH_pos1 pt-petB_pos1 pt-psbA_pos1 pt-psbC_pos1 pt-psbD_pos1 pt-psbL_pos1
TIM3+F+R3	mt-atp9_pos2 mt-cob_pos2 mt-cox1_pos2 mt-cox3_pos2 mt-nad1_pos2 mt-nad2_pos2 mt-nad4L_pos2 mt-nad5_pos2 pt-psbN_pos2
GTR+F+R4	mt-ccmB_pos1 mt-ccmB_pos2 mt-ccmB_pos3 mt-ccmC_pos1 mt-ccmC_pos2 mt-ccmFC_pos3 mt-cob_pos3 mt-cox1_pos3 mt-cox2_pos3 mt-cox3_pos3 mt-mt-tB_pos1 mt-mt-tB_pos2 mt-nad1_pos3 mt-nad2_pos3 mt-nad3_pos3 mt-nad4_pos3 mt-nad4L_pos3 mt-nad5_pos3 mt-nad9_pos3 mt-rpl16_pos3 mt-rps13_pos3 mt-sdh4_pos2 pt-rpl23_pos2
GTR+F+R3	mt-cob_pos1 mt-cox3_pos1 mt-nad1_pos1 mt-nad2_pos1 mt-nad3_pos1 mt-nad4_pos1 mt-nad4L_pos1 mt-nad5_pos1 mt-nad6_pos1 mt-nad62_pos1 mt-nad9_pos2 mt-rpl16_pos1 mt-rpl16_pos2
GTR+F+R3	mt-cox1_pos1 mt-rps12_pos1 pt-atpB_pos1 pt-psaA_pos1 pt-psaB_pos1 pt-psaC_pos1 pt-psbB_pos1 pt-psbE_pos1 pt-rps12_pos1 pt-ycf3_pos1
TPM3u+F+R3	mt-cox2_pos2 mt-nad62_pos2 mt-nad7_pos3 pt-ndhB_pos1 pt-ndhE_pos1 pt-petN_pos1 pt-psbI_pos1 pt-rpl14_pos2 pt-rpl36_pos2 pt-rps12_pos2 pt-rps7_pos2
TIM3+F+R4	mt-nad3_pos2 mt-nad4_pos2 pt-ndhA_pos2 pt-ndhB_pos2 pt-ndhC_pos2 pt-ndhD_pos2 pt-ndhE_pos2 pt-ndhG_pos2 pt-petG_pos2 pt-psbN_pos1 pt-psbZ_pos2 pt-ycf3_pos2
TVM+F+R3	mt-nad6_pos2 pt-atpI_pos1 pt-ndhH_pos1 pt-ndhI_pos1 pt-ndhJ_pos1 pt-petD_pos1 pt-psaJ_pos2 pt-psbH_pos1 pt-psbH_pos2 pt-psbJ_pos2 pt-psbK_pos2 pt-psbM_pos1 pt-psbT_pos1 pt-rpl14_pos1 pt-rpl16_pos2 pt-rpl2_pos2
TIM3e+R3	mt-nad7_pos1 mt-nad7_pos2 pt-petB_pos2 pt-rbcL_pos2
JC	mt-rpl10_pos1
K3P+R2	mt-rps1_pos3
K3Pu+F+G4	mt-rps10_pos1 mt-rps19_pos1 mt-rps4_pos1
GTR+F+R4	mt-rps12_pos3 pt-atpE_pos2 pt-atpF_pos2 pt-ndhA_pos1 pt-ndhC_pos1 pt-ndhD_pos1 pt-ndhG_pos1 pt-ndhI_pos2 pt-ndhK_pos1 pt-ndhK_pos2 pt-psaJ_pos1 pt-psbL_pos3 pt-psbM_pos3 pt-psbZ_pos1 pt-rpoB_pos2 pt-rpoC1_pos2 pt-rps12_pos3 pt-rps14_pos2 pt-rps16_pos1 pt-rps2_pos2 pt-rps4_pos2 pt-rps8_pos2 pt-ycf4_pos2
K3Pu+F+R3	mt-rps13_pos1 mt-rps13_pos2 mt-rps14_pos1 mt-rps19_pos2 mt-rps2_pos1 pt-petA_pos1 pt-psbJ_pos1 pt-rpl16_pos1 pt-rpl2_pos1 pt-rpl23_pos1 pt-rpl36_pos1 pt-rps7_pos1
GTR+F+R3	mt-rps14_pos3 pt-cemA_pos1 pt-infA_pos1 pt-petL_pos3 pt-psbF_pos3 pt-rpl20_pos1 pt-rpl23_pos3 pt-rpoC2_pos1 pt-rps15_pos1 pt-rps3_pos1
K3Pu+F+G4	mt-sdh3_pos2 pt-clpP_pos2
TVM+F+R3	pt-accD_pos1 pt-rpoA_pos1
GTR+F+R3	pt-accD_pos2 pt-matK_pos2 pt-ndhF_pos1 pt-psbK_pos1 pt-rpl32_pos2 pt-rps16_pos2
GTR+F+R4	pt-accD_pos3 pt-atpF_pos3 pt-cemA_pos3 pt-ndhE_pos3 pt-psaJ_pos3 pt-psbH_pos3 pt-psbK_pos3 pt-rpl20_pos3 pt-rpl33_pos3 pt-rpoB_pos3 pt-rpoC1_pos3 pt-rps14_pos3 pt-rps2_pos3 pt-rps4_pos3 pt-rps8_pos3 pt-ycf4_pos3
TVM+F+R4	pt-atpA_pos3 pt-atpB_pos3 pt-atpH_pos3 pt-ndhA_pos3 pt-ndhC_pos3 pt-ndhD_pos3 pt-ndhG_pos3 pt-ndhH_pos3 pt-ndhI_pos3 pt-ndhJ_pos3 pt-petA_pos3 pt-psaC_pos3 pt-psaI_pos3 pt-rbcL_pos3 pt-rpl36_pos3 pt-rps16_pos3
GTR+F+R3	pt-atpE_pos1 pt-atpF_pos1 pt-infA_pos2 pt-rpl33_pos1 pt-rpoB_pos1 pt-rpoC1_pos1 pt-rps11_pos1 pt-rps19_pos1 pt-rps2_pos1 pt-rps4_pos1 pt-rps8_pos1
GTR+F+R4	pt-atpE_pos3 pt-ccsA_pos3 pt-clpP_pos3 pt-infA_pos3 pt-petD_pos3 pt-rpoA_pos3 pt-rpoC2_pos3 pt-rps11_pos3 pt-rps15_pos3 pt-rps3_pos3
TPM3u+F+R3	pt-atpH_pos2 pt-petN_pos2 pt-psaA_pos2 pt-psaB_pos2 pt-psaC_pos2 pt-psbA_pos2 pt-psbB_pos2 pt-psbC_pos2 pt-psbD_pos2 pt-psbF_pos1 pt-psbI_pos2
TVM+F+I+G4	pt-atpI_pos3 pt-petB_pos3 pt-psbB_pos3 pt-psbC_pos3
TVM+F+R4	pt-ccsA_pos1 pt-petG_pos3 pt-petN_pos3 pt-psbE_pos3 pt-psbN_pos3 pt-psbZ_pos3 pt-rpl2_pos3 pt-rpl20_pos2 pt-rpoA_pos2 pt-rps15_pos2 pt-ycf3_pos3
GTR+F+R3	pt-ccsA_pos2 pt-petL_pos1 pt-rpl33_pos2 pt-rpoC2_pos2 pt-rps19_pos2 pt-rps3_pos2
TVM+F+G4	pt-cemA_pos2 pt-ndhB_pos3 pt-rps14_pos1 pt-rps7_pos3
TVM+F+G4	pt-clpP_pos1
TVM+F+G4	pt-matK_pos1 pt-psbT_pos3 pt-rpl14_pos3 pt-rpl16_pos3
TVM+F+I+G4	pt-matK_pos3 pt-rps19_pos3
TIM3+F+I+G4	pt-ndhF_pos2
TVM+F+I+G4	pt-ndhF_pos3 pt-rpl22_pos3 pt-rpl32_pos3
GTR+F+R4	pt-ndhK_pos3 pt-psaA_pos3 pt-psaB_pos3 pt-psaI_pos1 pt-psbD_pos3 pt-psbI_pos3 pt-psbJ_pos3
TN+F+G4	pt-petL_pos2 pt-psbL_pos2
HKY+F+G4	pt-psaI_pos2
GTR+F+G4	pt-psbA_pos3
HKY+F+I+G4	pt-psbF_pos2
K3Pu+F+G4	pt-rpl22_pos1
TIM3+F+G4	pt-rpl22_pos2
TIM3+F+G4	pt-rps18_pos1
TPM3u+F+R3	pt-rps18_pos2
HKY+F+R3	pt-rps18_pos3
